# Genomic analyses reveal the origin of domestic ducks and identify different genetic underpinnings of wild ducks

**DOI:** 10.1101/2020.02.03.933069

**Authors:** Rui Liu, Weiqing Liu, Enguang Rong, Lizhi Lu, Huifang Li, Li Chen, Yong Zhao, Huabin Cao, Wenjie Liu, Chunhai Chen, Guangyi Fan, Weitao Song, Huifang Lu, Yingshuai Sun, Wenbin Chen, Xin Liu, Xun Xu, Ning Li

## Abstract

Domestic ducks are considered to have been tamed from the mallard or a descendant of the mallard and the spot-billed duck. Domestic ducks show remarkable phenotypic variation in morphology, physiology and behaviour. However, the molecular genetics of the origin and phenotypic variation of ducks are still poorly studied.

Here, we present mallard and spot-billed genomes and perform whole-genome sequencing on eight domestic duck breeds and eight wild duck species. Surprisingly, analyses of these data support a model in which domestic ducks diverged from their closest wild lineage (mallard ducks and spot-billed ducks) at the last glacial period (LGP, 100-300 kilo years ago (Kyr)). The wild lineage further speciated into mallard ducks and spot-billed ducks approximately 70 Kyr, whereas the domestic lineage population decreased through the LGP. A scan of wild duck genomes compared with domestic duck genomes identified numerous loci that may have been affected by positive selection in ancestral wild ducks after their divergence from domestic lineages. Function analyses suggested that genes usually affecting organ development and energy metabolism may involve long-distance flight ability. Further selective sweep analyses identified two genes associated with egg production and three genes related to feeding modulation under selection in domestic ducks. These analyses unravel a distinct evolutionary pattern of ducks and two wild duck *de novo* genomes, thus providing a novel resource for speciation studies.
