## supplemental table S19 for "Genomic analyses reveal the origin of domestic ducks and identify different genetic underpinnings of wild ducks"

chrNo	Region_start	Region_end	NoofWin	Extramzvalue	MinNoSNP	MaxNoSNP	Transcipt	Overlap code	GeneID
KB742386.1	640000	740000	4	-4.05419437	29	46	ENSAPLT00000010356,miR-4424_hsa-miR-4424,miR-5604_cin-miR-5604,miR-4773_hsa-miR-4773,novel_mir_651	1,1,1,1,1	PPP1R14C,miRNA,miRNA,miRNA,miRNA
KB742386.1	980000	1060000	3	-4.077841168	25	30	miR-518c-5p_hsa-miR-518c-5p,novel_mir_630,novel_mir_1052,ENSAPLT00000010514,ENSAPLT00000010984	1,1,1,3,4	miRNA,miRNA,miRNA,PLEKHG1,MTHFD1L
KB742393.1	280000	320000	1	-4.038606777	100	100	ENSAPLT00000008874,miR-31a_sme-miR-31a,novel_mir_668,novel_mir_1073,ENSAPLT00000008908	1,1,1,1,4	miRNA,miRNA,miRNA
KB742424.1	1640000	1680000	1	-4.106527523	42	42	miR-3110-5p_mmu-miR-3110-5p,ENSAPLT00000004419	1,3	miRNA,CDH2
KB742432.1	180000	240000	2	-4.083733172	4	129	ENSAPLT00000009446,miR-4066-5p_cin-miR-4066-5p,miR-524-5p_hsa-miR-524-5p,novel_mir_317	1,1,1,1	STX7,miRNA,miRNA,miRNA
KB742433.1	1540000	1620000	3	-4.110072901	40	50	miR-1556_gga-miR-1556,miR-1815_gga-miR-1815,miR-520g_mml-miR-520g,miR-4426_hsa-miR-4426,miR-737_dre-miR-737	1,1,1,1,4	miRNA,miRNA,miRNA,miRNA,miRNA
KB742438.1	100000	180000	3	-4.025314628	1	4	miR-31b-5p_dme-miR-31b-5p,miR-1421r_oan-miR-1421r,miR-2311_bta-miR-2311,novel_mir_252,novel_mir_426,novel_mir_104,ENSAPLT00000010347	1,1,1,1,1,1,3	miRNA,miRNA,miRNA,miRNA,miRNA,miRNA,AACS
KB742446.1	540000	640000	4	-4.273092404	26	44	ENSAPLT00000001122,ENSAPLT00000002593,miR-1185-5p_hsa-miR-1185-5p,miR-892a_ppy-miR-892a,miR-1902_mmu-miR-1902,novel_mir_709,miR-3677-5p_hsa-miR-3677-5p,miR-719_mmu-miR-719,miR-876-3p_hsa-miR-876-3p,miR-4048-3p_cin-miR-4048-3p,miR-4120-5p_cin-miR-4120-5p,miR-2035*_nve-miR-2035*,miR-3200-3p_hsa-miR-3200-3p,miR-3386_bmo-miR-3386,ENSAPLT00000016529,ENSAPLT00000003443	1,1,1,1,1,1,1,1,1,1,1,1,1,1,3,4	NMNAT2,LAMC2,miRNA,miRNA,miRNA,miRNA,miRNA,miRNA,miRNA,miRNA,miRNA,miRNA,miRNA,miRNA,SMG7,LAMC1
KB742448.1	580000	640000	2	-2.170212915	7	7	miR-430b_pma-miR-430b,ENSAPLT00000003990,ENSAPLT00000004141	1,7,8	miRNA,<71741+,>16182+MAST4
KB742448.1	700000	740000	1	-2.048464657	26	26	ENSAPLT00000004833,ENSAPLT00000004838,novel_mir_849,ENSAPLT00000004141	1,1,1,3	CD180,miRNA,MAST4
KB742448.1	800000	880000	3	-2.229833255	6	10	miR-92d*_bfl-miR-92d*,miR-1574_gga-miR-1574,miR-2464-3p_bta-miR-2464-3p,ENSAPLT00000004838,ENSAPLT00000004972	1,1,6,7,8	miRNA,miRNA,miRNA,<61367-CD180,>159592+PIK3R1
KB742448.1	940000	1000000	2	-2.092337154	6	23	miR-873-3p_hsa-miR-873-3p,miR-4207-3p_cin-miR-4207-3p,ENSAPLT00000004972	1,1,8	miRNA,miRNA,>39592+PIK3R1
KB742479.1	480000	520000	1	-5.072816096	13	13	ENSAPLT00000014450	2	CDH4
KB742479.1	1940000	1980000	1	-4.611170898	2	2	ENSAPLT00000002923,miR-1605_gga-miR-1605,ENSAPLT00000002724	1,1,3	ANKRD60,miRNA
KB742479.1	2040000	2080000	1	-4.215253865	1	1	miR-277b_cte-miR-277b,miR-4307_hsa-miR-4307,ENSAPLT00000002927	1,1,7	miRNA,miRNA,<47959-C20orf85
KB742479.1	2200000	2260000	2	-4.197606905	4	7	miR-455*_bta-miR-455*,miR-455-3p_hsa-miR-455-3p,novel_mir_8,novel_mir_350,novel_mir_682,ENSAPLT00000002933	1,1,1,1,1,8	miRNA,miRNA,miRNA,miRNA,miRNA,>36254+
KB742487.1	0	40000	1	-2.398122519	59	59	miR-4768-5p_hsa-miR-4768-5p,miR-2917_bta-miR-2917,miR-1257_hsa-miR-1257,miR-2365_bta-miR-2365	1,1,1,1	miRNA,miRNA,miRNA,miRNA
KB742504.1	640000	680000	1	-4.589146151	27	27	ENSAPLT00000013716,miR-122-3p_hsa-miR-122-3p,miR-2210-5p_cel-miR-2210-5p	1,1,1	SMS,miRNA,miRNA
KB742511.1	200000	240000	1	-4.465447306	20	20	miR-279d-5p_tca-miR-279d-5p,miR-1421t_oan-miR-1421t,novel_mir_1020,ENSAPLT00000009357	1,1,1,7	miRNA,miRNA,miRNA,<162854+
KB742539.1	480000	540000	2	-4.074398621	5	6	ENSAPLT00000013324,ENSAPLT00000014055	1,4	PFKP,PITRM1
KB742554.1	980000	1080000	4	-2.077091194	8	20	ENSAPLT00000001020,ENSAPLT00000007358,ENSAPLT00000007543,ENSAPLT00000008208,novel_mir_20,ENSAPLT00000007259	1,1,1,1,1,3	ENC1,NSA2,GFM2,HEXB,miRNA,FAM169A
KB742554.1	1280000	1320000	1	-2.045085856	24	24	novel_mir_15,miR-279_lgi-miR-279,ENSAPLT00000008616	1,1,8	miRNA,miRNA,>89161-ARHGEF28
KB742554.1	1340000	1380000	1	-2.127671561	11	11	let-7f-2-3p_hsa-let-7f-2-3p,miR-3142_hsa-miR-3142,ENSAPLT00000008616	1,1,8	miRNA,miRNA,>29161-ARHGEF28
KB742554.1	1420000	1480000	2	-2.336552919	9	23	novel_mir_166,novel_mir_1226,ENSAPLT00000008616	1,1,2	miRNA,miRNA,ARHGEF28
KB742554.1	2120000	2160000	1	-2.102458024	33	33	miR-194_pma-miR-194,ENSAPLT00000011058	1,3	miRNA,MRPS27
KB742554.1	2680000	2720000	1	-2.165284883	1	1	ENSAPLT00000014307,miR-4769-5p_hsa-miR-4769-5p,miR-2265_ppc-miR-2265,ENSAPLT00000014033	1,1,1,4	miRNA,miRNA
KB742561.1	100000	140000	1	-2.459442705	7	7	miR-1749_gga-miR-1749,miR-1419e_oan-miR-1419e	1,1	miRNA,miRNA
KB742561.1	160000	240000	3	-2.113515791	1	5	miR-7-5p_dme-miR-7-5p,ENSAPLT00000013115	1,8	miRNA,>148237-
KB742561.1	960000	1000000	1	-2.429938273	59	59	ENSAPLT00000013313,ENSAPLT00000013314	3,3	PIK3C3,PIK3C3
KB742590.1	1100000	1180000	3	-4.272230239	45	54	miR-3421_bmo-miR-3421,novel_mir_994,miR-2475_bta-miR-2475	1,1,1	miRNA,miRNA,miRNA
KB742590.1	1520000	1640000	5	-4.015045929	15	71	let-7j_dre-let-7j,miR-3020_api-miR-3020,miR-4701-3p_hsa-miR-4701-3p,ENSAPLT00000017151	1,1,1,4	miRNA,miRNA,miRNA,TENM3
KB742597.1	440000	480000	1	-4.904523576	2	2	ENSAPLT00000001984,ENSAPLT00000003157,novel_mir_1101,miR-1834-3p_cel-miR-1834-3p,miR-883b-5p_mmu-miR-883b-5p,novel_mir_494,ENSAPLT00000002782,ENSAPLT00000003658,miR-150_bta-miR-150,miR-150-5p_mmu-miR-150-5p	1,1,1,1,1,1,3,4,6,6	M6PR,miRNA,miRNA,miRNA,miRNA,PHC1,miRNA,miRNA
KB742602.1	360000	400000	1	-4.665596005	7	7	novel_mir_24,ENSAPLT00000011920	1,3	miRNA,FBXO4
KB742617.1	1460000	1520000	2	-4.175753036	22	23	ENSAPLT00000003084,miR-130c_ola-miR-130c,miR-130e_pma-miR-130e,miR-4742-3p_hsa-miR-4742-3p,miR-1674_gga-miR-1674,ENSAPLT00000003130	1,1,1,1,1,4	FGF6,miRNA,miRNA,miRNA,miRNA,C12orf4
KB742639.1	1000000	1040000	1	-4.107861412	70	70	ENSAPLT00000001762,novel_mir_566,miR-4098-3p_cin-miR-4098-3p,miR-327_mmu-miR-327,ENSAPLT00000011999	1,1,1,1,4	miRNA,miRNA,miRNA,MRAP2
KB742648.1	280000	340000	2	-4.029423331	29	29	ENSAPLT00000016377,miR-61b-5p_sme-miR-61b-5p	1,5	miRNA
KB742648.1	1000000	1040000	1	-4.13309135	26	26
KB742648.1	1180000	1240000	2	-4.109552645	20	34	novel_mir_889,novel_mir_889,novel_mir_889,novel_mir_889,novel_mir_889,novel_mir_889,novel_mir_889,novel_mir_889,novel_mir_889,novel_mir_889,novel_mir_889,novel_mir_889,novel_mir_889,novel_mir_889,novel_mir_889,novel_mir_889,novel_mir_889,novel_mir_889,novel_mir_889,novel_mir_889,novel_mir_889,novel_mir_889,novel_mir_889,novel_mir_889,novel_mir_889,novel_mir_889,novel_mir_889,novel_mir_889,novel_m…	1,1,1,1,1,1,1,1,1,1,1,1,1,1,1,1,1,1,1,1,1,1,1,1,1,1,1,1,1,1,1,1,1,1	miRNA,miRNA,miRNA,miRNA,miRNA,miRNA,miRNA,miRNA,miRNA,miRNA,miRNA,miRNA,miRNA,miRNA,miRNA,miRNA,miRNA,miRNA,miRNA,miRNA,miRNA,miRNA,miRNA,miRNA,miRNA,miRNA,miRNA,miRNA,miRNA,miRNA,miRNA,miRNA,miRNA,miRNA
KB742652.1	1000000	1080000	3	-2.082000495	25	31	miR-1733_gga-miR-1733,miR-3811b-5p_tca-miR-3811b-5p,ENSAPLT00000013611	1,1,8	miRNA,miRNA,>95629-TMEM38B
KB742655.1	280000	340000	2	-2.102746295	31	39	novel_mir_775,miR-2382_bta-miR-2382,miR-2694_cte-miR-2694,miR-4217-3p_cin-miR-4217-3p,ENSAPLT00000015509,ENSAPLT00000015651	1,1,1,1,7,8	miRNA,miRNA,miRNA,miRNA,<72154+OSTF1,>94558+PCSK5
KB742655.1	1120000	1160000	1	-2.028454081	6	6	miR-449c_gga-miR-449c,miR-4933_cel-miR-4933,ENSAPLT00000003744,ENSAPLT00000004552	1,1,7,8	miRNA,miRNA,<44270-FOCAD,>6798+MLLT3
KB742655.1	1180000	1280000	4	-2.128747331	11	31	miR-5000-3p_hsa-miR-5000-3p,ENSAPLT00000004552	1,3	miRNA,MLLT3
KB742655.1	1400000	1440000	1	-2.201525777	62	62	ENSAPLT00000004834	2	SLC24A2
KB742655.1	1480000	1560000	3	-2.050208514	46	89	ENSAPLT00000005027,ENSAPLT00000005055,miR-2686c_cte-miR-2686c,miR-2987_tgu-miR-2987,ENSAPLT00000004834	1,1,1,1,3	ACER2,RPS6,miRNA,miRNA,SLC24A2
KB742668.1	520000	560000	1	-4.88606848	6	6	ENSAPLT00000009525,miR-1399_oan-miR-1399,miR-3110-3p_mmu-miR-3110-3p,miR-4662a-3p_hsa-miR-4662a-3p	1,1,1,1	MTX2,miRNA,miRNA,miRNA
KB742685.1	1760000	1820000	2	-4.281463159	12	25	miR-64a*_crm-miR-64a*,ENSAPLT00000016920	1,2	miRNA
KB742685.1	1860000	1920000	2	-4.27735252	19	36	ENSAPLT00000000234,miR-3598-5p_cin-miR-3598-5p,ENSAPLT00000016920	1,1,2	miRNA
KB742714.1	1760000	1840000	3	-4.083208522	2	7	miR-335-3p_hsa-miR-335-3p,miR-1766_gga-miR-1766,ENSAPLT00000002043	1,1,8	miRNA,miRNA,>119962-ADRA2A
KB742737.1	20000	60000	1	-2.238231802	11	11	miR-3416_bmo-miR-3416,novel_mir_1130,ENSAPLT00000008051,miR-4164-3p_cin-miR-4164-3p	1,1,5,6	miRNA,miRNA,miRNA
KB742739.1	80000	120000	1	-4.077160604	7	7	ENSAPLT00000012703	3	CLDN10
KB742741.1	180000	220000	1	-2.366687898	3	3	ENSAPLT00000014337	2	MPDZ
KB742741.1	240000	280000	1	-2.219398179	5	5	ENSAPLT00000014848,novel_mir_192,ENSAPLT00000014337	1,1,3	miRNA,MPDZ
KB742764.1	1240000	1380000	6	-4.058750704	1	36	ENSAPLT00000001826,miR-1487_odi-miR-1487,miR-30c_gga-miR-30c,miR-30c-5p_hsa-miR-30c-5p,miR-4946-5p_dme-miR-4946-5p	1,1,1,1,1	KCNS3,miRNA,miRNA,miRNA,miRNA
KB742767.1	440000	480000	1	-2.247028408	8	8	miR-2733h_bmo-miR-2733h,miR-883*_rno-miR-883*,miR-883a-5p_mmu-miR-883a-5p,ENSAPLT00000011387	1,5,5,7	miRNA,miRNA,miRNA,<96543+FBXL17
KB742781.1	1100000	1160000	2	-4.244096794	1	7	ENSAPLT00000010589,miR-3366_bmo-miR-3366,miR-4076-3p_cin-miR-4076-3p,ENSAPLT00000010442	1,1,1,3	PLEKHH2,miRNA,miRNA,DYNC2LI1
KB742781.1	1200000	1240000	1	-5.073827735	2	2	miR-1682_gga-miR-1682,ENSAPLT00000010987	1,2	miRNA,THADA
KB742790.1	0	40000	1	-2.925561862	4	4	miR-2208a-5p_cel-miR-2208a-5p,miR-973-5p_dme-miR-973-5p,miR-548u_hsa-miR-548u	1,1,1	miRNA,miRNA,miRNA
KB742815.1	320000	360000	1	-4.017080614	69	69	miR-1354*_oan-miR-1354*,miR-729_ola-miR-729,miR-71-5p_cel-miR-71-5p,ENSAPLT00000004742,ENSAPLT00000004750	1,1,1,2,2	miRNA,miRNA,miRNA,UTRN,UTRN
KB742833.1	1480000	1560000	3	-4.354343381	83	106	ENSAPLT00000016666,miR-184-3p_mmu-miR-184-3p,novel_mir_367	1,1,6	FAM53A,miRNA,miRNA
KB742834.1	40000	80000	1	-2.030380576	40	40	miR-5092_hsa-miR-5092,miR-3799_ame-miR-3799,miR-4868c_bfl-miR-4868c	1,1,1	miRNA,miRNA,miRNA
KB742834.1	540000	620000	3	-2.151378747	75	97	miR-4182-3p_cin-miR-4182-3p,ENSAPLT00000000811,ENSAPLT00000000848	1,7,8	miRNA,<29949-S1PR3,>46225-NXNL2
KB742834.1	680000	720000	1	-2.099669383	80	80	ENSAPLT00000014507,miR-3199_hsa-miR-3199,miR-8_cqu-miR-8,miR-204b_tni-miR-204b,miR-2384_bta-miR-2384	1,1,1,1,1	SPIN,miRNA,miRNA,miRNA,miRNA
KB742836.1	0	40000	1	-4.800289195	6	6	miR-1730_gga-miR-1730,miR-2a_aae-miR-2a,ENSAPLT00000001486	1,1,8	miRNA,miRNA,>71351-MC4R
KB742836.1	600000	660000	2	-4.477646952	0	2	miR-3225_bmo-miR-3225,novel_mir_34,miR-1358_oan-miR-1358,miR-3192_hsa-miR-3192	1,1,1,1	miRNA,miRNA,miRNA,miRNA
KB742842.1	140000	180000	1	-4.032819701	51	51	miR-541-3p_hsa-miR-541-3p,miR-287_dya-miR-287,ENSAPLT00000012651,miR-212-3p_mmu-miR-212-3p	1,1,2,6	miRNA,miRNA,GRIA4,miRNA
KB742853.1	540000	600000	2	-4.132275518	19	48	miR-4468_hsa-miR-4468,miR-3777_ame-miR-3777,miR-4715-5p_hsa-miR-4715-5p,ENSAPLT00000013011	1,1,1,3	miRNA,miRNA,miRNA,PDGFC
KB742876.1	600000	660000	2	-2.146279394	17	18	ENSAPLT00000016879,ENSAPLT00000016987,miR-2131_gga-miR-2131,miR-1198-5p_mmu-miR-1198-5p,miR-1337_oan-miR-1337,ENSAPLT00000016305,ENSAPLT00000011938	1,1,1,1,1,2,6	B4GALT1,SPINK4,miRNA,miRNA,miRNA,APTX
KB742876.1	680000	720000	1	-2.662891932	6	6	miR-155-3p_hsa-miR-155-3p,ENSAPLT00000016305	1,3	miRNA,APTX
KB742877.1	360000	440000	3	-4.25907746	17	22	novel_mir_131,miR-2353_bta-miR-2353,miR-4294_hsa-miR-4294,miR-18_oan-miR-18,miR-18b_gga-miR-18b,miR-29a-3p_hsa-miR-29a-3p,miR-29d_bta-miR-29d,novel_mir_773,novel_mir_928,ENSAPLT00000001278,ENSAPLT00000001333	1,1,1,1,1,1,1,1,1,7,8	miRNA,miRNA,miRNA,miRNA,miRNA,miRNA,miRNA,miRNA,miRNA,<39506-TMEM170B,>7045+NEDD9
KB742897.1	20000	60000	1	-2.31732127	77	77	ENSAPLT00000000415,miR-4548_pma-miR-4548,miR-31-3p_mmu-miR-31-3p,miR-31_cte-miR-31,miR-31-5p_hsa-miR-31-5p,miR-72_cbr-miR-72,miR-72-5p_cel-miR-72-5p,miR-2420_bta-miR-2420,miR-958-5p_dme-miR-958-5p	1,1,1,1,1,1,1,1,1	miRNA,miRNA,miRNA,miRNA,miRNA,miRNA,miRNA,miRNA
KB742900.1	20000	60000	1	-2.104252218	3	3	miR-61a*_sme-miR-61a*,miR-998-5p_dme-miR-998-5p,miR-2742_bmo-miR-2742,ENSAPLT00000013331	1,1,1,4	miRNA,miRNA,miRNA,PTCH1
KB742900.1	180000	260000	3	-2.600345233	1	7	ENSAPLT00000000232,ENSAPLT00000000499,ENSAPLT00000000562,ENSAPLT00000014329,miR-24_cfa-miR-24,miR-24-3p_hsa-miR-24-3p,miR-24b_xtr-miR-24b,miR-24b-3p_ola-miR-24b-3p,miR-3074-5p_hsa-miR-3074-5p,miR-24*_oan-miR-24*,miR-24-2*_aca-miR-24-2*,miR-24-1*_rno-miR-24-1*,miR-24-1-5p_mmu-miR-24-1-5p,miR-3074-1-3p_mmu-miR-3074-1-3p,miR-27a_dre-miR-27a,miR-27a-3p_bta-miR-27a-3p,miR-27b_dre-miR-27b,miR-27b-3p_mm…	1,1,1,1,1,1,1,1,1,1,1,1,1,1,1,1,1,1,1,1,1,1,1,1,1,1,1,1,1,1,1,1,6	miRNA,miRNA,miRNA,miRNA,miRNA,miRNA,miRNA,miRNA,miRNA,miRNA,miRNA,miRNA,miRNA,miRNA,miRNA,miRNA,miRNA,miRNA,miRNA,miRNA,miRNA,miRNA,miRNA,miRNA,miRNA,miRNA,miRNA,miRNA,miRNA
KB742900.1	340000	380000	1	-2.039135483	9	9	ENSAPLT00000014349	3
KB742924.1	220000	320000	4	-4.33528187	29	117	miR-1969_mmu-miR-1969,miR-980-3p_dme-miR-980-3p,ENSAPLT00000010487,ENSAPLT00000010518	1,1,7,8	miRNA,miRNA,<21595-,>107595-NLGN1
KB742939.1	420000	460000	1	-4.257489724	118	118	ENSAPLT00000004441,miR-3720_ame-miR-3720,miR-376e-3p_oar-miR-376e-3p,miR-4732-3p_hsa-miR-4732-3p,miR-1479_odi-miR-1479,miR-4716-3p_hsa-miR-4716-3p,miR-234-5p_cel-miR-234-5p,ENSAPLT00000004083	1,1,1,1,1,1,1,5	ZCRB1,miRNA,miRNA,miRNA,miRNA,miRNA,miRNA,PPHLN1
KB742940.1	1420000	1480000	2	-4.062207993	33	45	miR-76-3p_cel-miR-76-3p,miR-430a_pma-miR-430a,novel_mir_490,novel_mir_702,novel_mir_812,novel_mir_1174	1,1,1,1,1,1	miRNA,miRNA,miRNA,miRNA,miRNA,miRNA
KB742951.1	520000	560000	1	-4.238138485	34	34	miR-135-2*_aca-miR-135-2*,miR-135a*_rno-miR-135a*,miR-135a-2-3p_mmu-miR-135a-2-3p,ENSAPLT00000004177	1,1,1,4	miRNA,miRNA,miRNA,GRIK1
KB742969.1	0	380000	15	-4.165661055	1	8	ENSAPLT00000000239,ENSAPLT00000001257,ENSAPLT00000011847,miR-1386_oan-miR-1386,miR-20b_aca-miR-20b,miR-495-5p_mmu-miR-495-5p,novel_mir_706,miR-2491-3p_dme-miR-2491-3p,miR-3540_gga-miR-3540,novel_mir_309,miR-4147-3p_cin-miR-4147-3p,novel_mir_1170,novel_mir_200,miR-4118-3p_cin-miR-4118-3p,miR-4135-3p_cin-miR-4135-3p,miR-1800_gga-miR-1800	1,1,1,1,1,1,1,1,1,1,1,1,1,1,1,1	TMEM132B,miRNA,miRNA,miRNA,miRNA,miRNA,miRNA,miRNA,miRNA,miRNA,miRNA,miRNA,miRNA,miRNA
KB742969.1	460000	580000	5	-5.42054252	1	7	ENSAPLT00000001260,miR-383_hsa-miR-383,miR-279d-5p_tca-miR-279d-5p	1,1,1	miRNA,miRNA
KB742969.1	600000	1000000	19	-4.700556827	0	6	ENSAPLT00000012003,ENSAPLT00000012261,ENSAPLT00000012435,miR-1676_gga-miR-1676,novel_mir_706,miR-4181-3p_cin-miR-4181-3p,miR-1581_gga-miR-1581,novel_mir_390,novel_mir_571,miR-3112-5p_mmu-miR-3112-5p,miR-48_crm-miR-48,miR-519d_mml-miR-519d,miR-4135-3p_cin-miR-4135-3p,miR-190_bfl-miR-190,miR-190a_aca-miR-190a,novel_mir_521,novel_mir_583,ENSAPLT00000012672	1,1,1,1,1,1,1,1,1,1,1,1,1,1,1,1,1,4	TMEM132C,SLC15A4,GLT1D1,miRNA,miRNA,miRNA,miRNA,miRNA,miRNA,miRNA,miRNA,miRNA,miRNA,miRNA,miRNA,miRNA,miRNA,TMEM132D
KB742977.1	660000	700000	1	-5.265532976	3	3	miR-1839_cfa-miR-1839,miR-797-5p_cel-miR-797-5p,miR-4215-3p_cin-miR-4215-3p,ENSAPLT00000002033,ENSAPLT00000002041	1,1,1,7,8	miRNA,miRNA,miRNA,<104626+FAM84B,>166364+
KB742985.1	0	100000	3	-2.024932094	74	103	ENSAPLT00000007500,miR-1823_cel-miR-1823,miR-959-5p_dme-miR-959-5p,miR-2_ppc-miR-2,miR-3858-5p_tca-miR-3858-5p,miR-969*_dps-miR-969*	1,1,1,1,1,1	SH3GL2,miRNA,miRNA,miRNA,miRNA,miRNA
KB743000.1	0	40000	1	-2.474412746	2	2	miR-3597-3p_rno-miR-3597-3p,miR-9_xtr-miR-9,miR-9a-5p_dme-miR-9a-5p,novel_mir_604	1,1,1,1	miRNA,miRNA,miRNA,miRNA
KB743040.1	540000	580000	1	-4.531208256	9	9	novel_mir_945,miR-661_ptr-miR-661	1,1	miRNA,miRNA
KB743048.1	1060000	1100000	1	-2.663271843	11	11	ENSAPLT00000014626	3	NRG1
KB743065.1	120000	160000	1	-5.047153992	2	2	ENSAPLT00000004940,ENSAPLT00000004992	7,8	<52389-,>151698+ARPP21
KB743073.1	940000	980000	1	-4.268414257	22	22	miR-989b_bmo-miR-989b,novel_mir_157,novel_mir_1219,novel_mir_188,miR-4875d-3p_bfl-miR-4875d-3p,ENSAPLT00000016472	1,1,1,1,1,4	miRNA,miRNA,miRNA,miRNA,miRNA,PAPPA2
KB743100.1	160000	200000	1	-4.486287882	131	131	ENSAPLT00000009526	7	<1019-
KB743104.1	20000	60000	1	-2.00694533	7	7	miR-1420g*_oan-miR-1420g*,miR-3480-3p_sja-miR-3480-3p	1,1	miRNA,miRNA
KB743115.1	20000	60000	1	-2.163386355	2	2	miR-383-3p_mmu-miR-383-3p,miR-1750_gga-miR-1750,novel_mir_380,miR-4884_bfl-miR-4884	1,1,1,1	miRNA,miRNA,miRNA,miRNA
KB743146.1	100000	140000	1	-4.303002127	7	7	miR-30d*_aca-miR-30d*,miR-30d-3p_hsa-miR-30d-3p,novel_mir_722,novel_mir_599,ENSAPLT00000002396,ENSAPLT00000002582	1,1,1,5,7,8	miRNA,miRNA,miRNA,miRNA,<5206-MPHOSPH6,>121008+CDH13
KB743157.1	320000	380000	2	-4.451408426	43	47	miR-505-3p_mmu-miR-505-3p,miR-3659_hsa-miR-3659,miR-1304-5p_hsa-miR-1304-5p,miR-4454_hsa-miR-4454,ENSAPLT00000013700	1,1,1,1,7	miRNA,miRNA,miRNA,miRNA,<97996-ZNF507
KB743177.1	1280000	1320000	1	-4.449129771	22	22	miR-4073-3p_cin-miR-4073-3p,miR-495-5p_mmu-miR-495-5p,ENSAPLT00000013864	1,1,2	miRNA,miRNA,IGF2BP3
KB743183.1	540000	580000	1	-4.186089108	5	5	novel_mir_1004,ENSAPLT00000015324	1,8	miRNA,>6918+FOXG1
KB743197.1	260000	320000	2	-4.721444012	2	13	ENSAPLT00000012446,novel_mir_448,novel_mir_978,novel_mir_172,miR-38_cbr-miR-38,miR-4212-3p_cin-miR-4212-3p	1,1,1,1,1,1	TRAF3,miRNA,miRNA,miRNA,miRNA,miRNA
KB743197.1	2020000	2100000	3	-4.336629482	25	56	ENSAPLT00000004708,ENSAPLT00000004984,miR-1691_gga-miR-1691,novel_mir_980,miR-3907_hsa-miR-3907,miR-3503_sja-miR-3503,ENSAPLT00000005593	1,1,1,1,1,1,4	CYP46A1,miRNA,miRNA,miRNA,miRNA,HHIPL1
KB743241.1	480000	560000	3	-2.180641524	68	89	ENSAPLT00000001205,novel_mir_393,miR-423*_rno-miR-423*,miR-4178a-5p_cin-miR-4178a-5p,miR-2444_bta-miR-2444,ENSAPLT00000011376	1,1,1,1,1,4	RMI1,miRNA,miRNA,miRNA,miRNA
KB743256.1	1120000	1160000	1	-7.083802578	3	3	ENSAPLT00000002046,ENSAPLT00000002648,novel_mir_1240,miR-548f_hsa-miR-548f,miR-2263_ppc-miR-2263,ENSAPLT00000002898	1,1,1,1,1,4	AREL1,FCF1,miRNA,miRNA,miRNA,YLPM1
KB743402.1	640000	780000	5	-4.175790448	1	46	miR-601_hsa-miR-601,miR-2955_tgu-miR-2955,miR-344i_mmu-miR-344i,ENSAPLT00000003905	1,1,1,8	miRNA,miRNA,miRNA,>36384+CCND1
KB743402.1	800000	860000	2	-4.565807844	1	14	ENSAPLT00000003905,ENSAPLT00000004136,ENSAPLT00000004392,miR-4599a_pma-miR-4599a,miR-4735-3p_hsa-miR-4735-3p,miR-5550-3p_cel-miR-5550-3p,miR-328-5p_mmu-miR-328-5p,novel_mir_858	1,1,1,1,1,1,1,1	CCND1,ORAOV1,FGF19,miRNA,miRNA,miRNA,miRNA,miRNA
KB743426.1	20000	60000	1	-4.080630269	71	71	novel_mir_134	1	miRNA
KB743435.1	20000	60000	1	-4.034450902	13	13	miR-5693_hsa-miR-5693,miR-1931_mmu-miR-1931,ENSAPLT00000015781	1,1,8	miRNA,miRNA,>2388+ITPR2
KB743442.1	100000	140000	1	-2.228587116	9	9	miR-1497b_odi-miR-1497b,novel_mir_877,novel_mir_948	1,5,5	miRNA,miRNA,miRNA
KB743466.1	80000	240000	6	-2.06364864	7	30	miR-4680-5p_hsa-miR-4680-5p,miR-5402*_aca-miR-5402*,miR-2325b_bta-miR-2325b,miR-4077a-5p_cin-miR-4077a-5p,miR-3278_bmo-miR-3278,miR-25-5p_hsa-miR-25-5p,miR-18a_gga-miR-18a,miR-18a-5p_hsa-miR-18a-5p,miR-3578_bta-miR-3578,miR-1837_cfa-miR-1837,miR-55*_crm-miR-55*,miR-509a_age-miR-509a,miR-1422k-3p_oan-miR-1422k-3p,miR-4463_hsa-miR-4463,miR-4555_pma-miR-4555,ENSAPLT00000015476,miR-4446-3p_hsa-miR-44…	1,1,1,1,1,1,1,1,1,1,1,1,1,1,1,3,5	miRNA,miRNA,miRNA,miRNA,miRNA,miRNA,miRNA,miRNA,miRNA,miRNA,miRNA,miRNA,miRNA,miRNA,miRNA,GLIS3,miRNA
KB743499.1	40000	80000	1	-2.047281468	22	22	miR-2030*_nve-miR-2030*,miR-1657_gga-miR-1657,ENSAPLT00000000511,ENSAPLT00000011149	1,1,7,8	miRNA,miRNA,<28626+,>71056+TMEM161B
KB743534.1	20000	80000	2	-4.006436641	30	47	ENSAPLT00000014497	4	GRM8
KB743534.1	120000	260000	6	-4.187703357	23	85	miR-86_asu-miR-86,miR-186-5p_mmu-miR-186-5p,novel_mir_1175,miR-3542_rno-miR-3542,miR-2790*_bmo-miR-2790*,ENSAPLT00000014497	1,1,1,1,1,2	miRNA,miRNA,miRNA,miRNA,miRNA,GRM8
KB743534.1	280000	320000	1	-4.21210393	32	32	miR-4803_hsa-miR-4803,miR-2790*_bmo-miR-2790*,ENSAPLT00000014497	1,1,2	miRNA,miRNA,GRM8
KB743534.1	340000	380000	1	-4.195190071	107	107	miR-883b-5p_mmu-miR-883b-5p,miR-1407_oan-miR-1407,ENSAPLT00000014497	1,1,2	miRNA,miRNA,GRM8
KB743540.1	160000	220000	2	-2.348676202	11	22	miR-491-5p_hsa-miR-491-5p,miR-124e*_sme-miR-124e*,miR-973-5p_dme-miR-973-5p,ENSAPLT00000000084	1,1,1,7	miRNA,miRNA,miRNA,<2352+U6
KB743543.1	340000	420000	3	-5.477115141	0	1	miR-4006b-5p_cin-miR-4006b-5p,miR-3878-3p_tca-miR-3878-3p,miR-3387*_bmo-miR-3387*,miR-3782_ame-miR-3782,bantam*_cqu-bantam*,miR-3382_bmo-miR-3382,ENSAPLT00000006672	1,1,1,1,1,1,3	miRNA,miRNA,miRNA,miRNA,miRNA,miRNA,LYST
KB743546.1	300000	400000	4	-4.145495951	16	19	novel_mir_178,novel_mir_948,miR-2503_dps-miR-2503,ENSAPLT00000015596	1,1,1,3	miRNA,miRNA,miRNA,PREP
KB743778.1	20000	200000	7	-2.027454807	15	33	ENSAPLT00000004853,ENSAPLT00000004950,miR-135a-5p_mmu-miR-135a-5p,miR-1010*_dps-miR-1010*,miR-4782-5p_hsa-miR-4782-5p,miR-301a_dre-miR-301a,miR-301a-3p_mmu-miR-301a-3p,miR-301b-3p_gga-miR-301b-3p,miR-301c_dre-miR-301c,miR-221_bta-miR-221,miR-221-3p_hsa-miR-221-3p,miR-2481_bta-miR-2481,miR-4108-5p_cin-miR-4108-5p,miR-2363_bta-miR-2363,miR-33b-5p_hsa-miR-33b-5p	1,1,1,1,1,1,1,1,1,1,1,1,1,1,1	ESM1,miRNA,miRNA,miRNA,miRNA,miRNA,miRNA,miRNA,miRNA,miRNA,miRNA,miRNA,miRNA,miRNA
KB743778.1	240000	280000	1	-2.057791231	11	11	miR-4001b-5p_cin-miR-4001b-5p,ENSAPLT00000001594,ENSAPLT00000005092	1,7,8	miRNA,<10819-HSPB3,>52098+ARL15
KB743778.1	320000	420000	3	-2.001661707	10	28	ENSAPLT00000005092,miR-2580_dsi-miR-2580,miR-4504_hsa-miR-4504,miR-4133-3p_cin-miR-4133-3p,miR-1687*_gga-miR-1687*,miR-4008b-5p_cin-miR-4008b-5p,miR-2500-3p_dme-miR-2500-3p	1,1,1,1,1,1,1	ARL15,miRNA,miRNA,miRNA,miRNA,miRNA,miRNA
KB743868.1	240000	300000	2	-2.327280093	10	13	miR-751_sme-miR-751,miR-4797-5p_hsa-miR-4797-5p,miR-4445-3p_hsa-miR-4445-3p,ENSAPLT00000009597	1,1,1,4	miRNA,miRNA,miRNA,DTWD2
KB743868.1	580000	620000	1	-3.34942115	1	1	miR-285-3p_dme-miR-285-3p,ENSAPLT00000010437	1,3	miRNA
KB743886.1	340000	380000	1	-4.048030821	509	509	ENSAPLT00000010218,miR-2457_bta-miR-2457,miR-3494_sja-miR-3494	1,1,1	ATG4A,miRNA,miRNA
KB743948.1	380000	420000	1	-4.189767431	17	17	ENSAPLT00000001222,ENSAPLT00000010170,novel_mir_842,miR-4073-5p_cin-miR-4073-5p,ENSAPLT00000009745,ENSAPLT00000010779	1,1,1,1,3,4	REP15,CYB5R3,miRNA,miRNA,PPFIBP1
KB743964.1	100000	140000	1	-2.408849866	8	8	miR-5347_asu-miR-5347,miR-2469_bta-miR-2469,miR-2071*_bfl-miR-2071*,ENSAPLT00000016668	1,1,1,7	miRNA,miRNA,miRNA,<42173+
KB743964.1	200000	240000	1	-2.216768099	7	7	miR-272_cel-miR-272,miR-3913-5p_hsa-miR-3913-5p,miR-3126-5p_hsa-miR-3126-5p,miR-4003a-3p_cin-miR-4003a-3p,miR-4795-3p_hsa-miR-4795-3p,ENSAPLT00000016668,ENSAPLT00000016720	1,1,1,1,5,7,8	miRNA,miRNA,miRNA,miRNA,miRNA,<142173+,>80488-NPR3
KB744001.1	100000	140000	1	-2.414042192	9	9	miR-146c_gga-miR-146c,miR-369-3p_hsa-miR-369-3p,ENSAPLT00000002728	1,1,2	miRNA,miRNA,DNAI1
KB744024.1	0	100000	4	-2.207637667	30	71	miR-5197-3p_hsa-miR-5197-3p,novel_mir_412,miR-998-5p_dme-miR-998-5p,miR-302b_cfa-miR-302b,miR-4139-5p_cin-miR-4139-5p,miR-335_rno-miR-335	1,1,1,1,1,1	miRNA,miRNA,miRNA,miRNA,miRNA,miRNA
KB744112.1	0	40000	1	-4.610730523	4	4	miR-5393_aca-miR-5393	1	miRNA
KB744125.1	20000	80000	2	-4.057093437	59	61	miR-1658*_gga-miR-1658*,miR-309_dgr-miR-309,miR-467b-3p_mmu-miR-467b-3p,ENSAPLT00000001739,ENSAPLT00000007995	1,1,1,7,8	miRNA,miRNA,miRNA,<13174-TNFAIP8L3,>5600-CYP19A1
KB744159.1	380000	440000	2	-2.004055599	15	33	miR-4477b_hsa-miR-4477b,miR-4799-3p_hsa-miR-4799-3p,miR-330_rno-miR-330,ENSAPLT00000014912	1,1,1,3	miRNA,miRNA,miRNA,NDUFS4
KB744240.1	0	80000	3	-2.18329955	12	17	miR-4049-3p_cin-miR-4049-3p,miR-29-5p_tca-miR-29-5p,miR-3527_gga-miR-3527,novel_mir_602,miR-277b-3p_sme-miR-277b-3p,miR-548ao-3p_hsa-miR-548ao-3p,miR-973-5p_dme-miR-973-5p,miR-973-5p_dme-miR-973-5p,miR-101b_rno-miR-101b,ENSAPLT00000005345	1,1,1,1,1,1,1,1,1,8	miRNA,miRNA,miRNA,miRNA,miRNA,miRNA,miRNA,miRNA,miRNA,>98864+
KB744240.1	240000	280000	1	-2.366061177	22	22	ENSAPLT00000005726,miR-1731_gga-miR-1731,miR-449c-5p_xtr-miR-449c-5p,miR-1788a-3p_pma-miR-1788a-3p,miR-496-5p_mmu-miR-496-5p,ENSAPLT00000005827	1,1,1,1,1,4	CLTA,miRNA,miRNA,miRNA,miRNA,GNE
KB744292.1	320000	360000	1	-4.512193966	8	8	ENSAPLT00000007753,miR-3653_hsa-miR-3653	1,1	ZNF438,miRNA
KB744350.1	20000	60000	1	-3.343568853	16	16	miR-2442_bta-miR-2442,miR-1822_asu-miR-1822	1,1	miRNA,miRNA
KB744414.1	20000	80000	2	-2.248381893	15	44	miR-263b-5p_dme-miR-263b-5p,miR-3145-5p_hsa-miR-3145-5p,miR-4084-3p_cin-miR-4084-3p,novel_mir_189,miR-5113_mmu-miR-5113,miR-71_cbr-miR-71	1,1,1,1,1,1	miRNA,miRNA,miRNA,miRNA,miRNA,miRNA
KB744465.1	0	40000	1	-5.224942343	3	3	miR-4001b-2-3p_cin-miR-4001b-2-3p,miR-363_cfa-miR-363,miR-520g_mml-miR-520g,miR-3188_hsa-miR-3188	1,1,1,1	miRNA,miRNA,miRNA,miRNA
KB744477.1	760000	840000	3	-4.424694164	4	24	ENSAPLT00000004358,miR-483-3p_hsa-miR-483-3p,miR-430f_pma-miR-430f,miR-3386_bmo-miR-3386,miR-5135_mmu-miR-5135,miR-3386_bmo-miR-3386,novel_mir_1137,ENSAPLT00000004569	1,1,1,1,1,1,1,4	miRNA,miRNA,miRNA,miRNA,miRNA,miRNA,PER2
KB745249.1	20000	120000	3	-2.0674519	10	19	miR-2816_bmo-miR-2816,miR-4011b-5p_cin-miR-4011b-5p	1,1	miRNA,miRNA
KB745254.1	40000	80000	1	-3.469438801	11	11	miR-4760-5p_hsa-miR-4760-5p	1	miRNA
KB747311.1	20000	60000	1	-2.181781741	13	13	miR-4001b-2-3p_cin-miR-4001b-2-3p,novel_mir_552	1,1	miRNA,miRNA
KB751155.1	220000	300000	2	-3.545509625	2	3	miR-4220-3p_cin-miR-4220-3p,miR-4444_hsa-miR-4444,miR-452-5p_hsa-miR-452-5p,ENSAPLT00000016981	1,1,1,3	miRNA,miRNA,miRNA,DGKQ
¡°overlapcode¡± represent different situations that selected region overlap with genes.
1: gene contained within region.
2: region contained within gene.
3: region overlaps 5¡¯-end of genes.
4: region overlaps 3¡¯-end of genes.
5: the 3¡¯-end of genes is within 1kb of region.
6: the 5¡¯-end of genes is within 1kb of region
7:the 3¡¯-end of genes is within 180kb of region (only show the nearest one)
8:the 5¡¯-end of genes is within 180kb of region (only show the nearest one)
geneID represent gene symbol as the order of "transcpt",">" represent this is the nearest gene locate in the 180kb downstream of the selected region."<"represent this is the nearest gene locate in the 180kb upstream of the selected region.
