## supplemental tableS20 for "Genomic analyses reveal the origin of domestic ducks and identify different genetic underpinnings of wild ducks"

chrNo	Region_start	Region_end	NoofWin	Extram zvalue	MinNoSNP	MaxNoSNP	Transcipt	Overlap code	GeneID
KB742386.1	1100000	1140000	1	4.399808136	1612	1612	ENSAPLT00000012286,miR-125b-2-3p_hsa-miR-125b-2-3p,miR-250-3p_cel-miR-250-3p,miR-4878_bfl-miR-4878,miR-3487_sja-miR-3487	1,1,1,1,6	miRNA,miRNA,miRNA,miRNA
KB742438.1	0	40000	1	4.881171447	275	275	miR-1964-3p_mmu-miR-1964-3p,miR-3897-3p_tca-miR-3897-3p,miR-129b*_aca-miR-129b*,miR-129b*_aca-miR-129b*,miR-4175-3p_cin-miR-4175-3p,miR-920_mml-miR-920,miR-1561_gga-miR-1561,miR-4940-5p_dme-miR-4940-5p,miR-920_mml-miR-920,miR-4175-3p_cin-miR-4175-3p,ENSAPLT00000010012	1,1,1,1,1,1,1,1,1,1,6	miRNA,miRNA,miRNA,miRNA,miRNA,miRNA,miRNA,miRNA,miRNA,miRNA,DHX37
KB742446.1	660000	700000	1	4.135470741	1177	1177	miR-4000g-5p_cin-miR-4000g-5p,novel_mir_1077,novel_mir_305,novel_mir_305,novel_mir_305,novel_mir_305,novel_mir_305,novel_mir_305,ENSAPLT00000003443,ENSAPLT00000004292	1,1,1,1,1,1,1,1,3,4	miRNA,miRNA,miRNA,miRNA,miRNA,miRNA,miRNA,miRNA,LAMC1,NPL
KB742448.1	520000	740000	9	2.009046267	301	525	ENSAPLT00000004141,ENSAPLT00000004833,ENSAPLT00000004838,miR-5341_rmi-miR-5341,miR-3-3p_dme-miR-3-3p,miR-430b_pma-miR-430b,miR-4946-5p_dme-miR-4946-5p,miR-4794_hsa-miR-4794,miR-4727-3p_hsa-miR-4727-3p,novel_mir_849	1,1,1,1,1,1,1,1,1,1	MAST4,CD180,miRNA,miRNA,miRNA,miRNA,miRNA,miRNA,miRNA
KB742448.1	800000	860000	2	2.052268365	664	695	miR-92d*_bfl-miR-92d*,ENSAPLT00000004838,ENSAPLT00000004972	1,7,8	miRNA,<61367-CD180,>179592+PIK3R1
KB742453.1	20000	60000	1	4.114342552	210	210	miR-4875a-5p_bfl-miR-4875a-5p	1	miRNA
KB742459.1	20000	100000	2	4.802178836	121	175	ENSAPLT00000010126,miR-2475_bta-miR-2475,ENSAPLT00000009237	1,1,3	RIBC2,miRNA,SMC1B
KB742459.1	260000	320000	2	4.310180482	179	182	miR-1422k-5p_oan-miR-1422k-5p,miR-190a-5p_sme-miR-190a-5p,ENSAPLT00000010866	1,1,2	miRNA,miRNA,ATXN10
KB742459.1	1000000	1080000	3	5.427669494	92	122	ENSAPLT00000001490,ENSAPLT00000011353,ENSAPLT00000011358,ENSAPLT00000011412,novel_mir_885,miR-4734_hsa-miR-4734,miR-239b_crm-miR-239b,miR-513e_age-miR-513e,ENSAPLT00000011861	1,1,1,1,1,1,1,1,4	PKDREJ,PKDREJ,TTC38,miRNA,miRNA,miRNA,miRNA,ZC3HAV1
KB742544.1	0	40000	1	4.893917397	831	831	ENSAPLT00000002273,ENSAPLT00000013098,novel_mir_221,novel_mir_23,novel_mir_527,novel_mir_221,novel_mir_23,novel_mir_527	1,1,1,1,1,1,1,1	MRPL17,CCBE1,miRNA,miRNA,miRNA,miRNA,miRNA,miRNA
KB742544.1	460000	500000	1	4.926384555	832	832	ENSAPLT00000013859,miR-962-5p_dme-miR-962-5p,miR-593-3p_hsa-miR-593-3p,miR-2733d_bmo-miR-2733d,miR-743a-3p_mmu-miR-743a-3p,ENSAPLT00000013664	1,1,1,1,1,3	miRNA,miRNA,miRNA,miRNA,MTMR12
KB742554.1	2140000	2180000	1	3.169746431	577	577	ENSAPLT00000011058,ENSAPLT00000011268,miR-194_pma-miR-194,miR-3153_hsa-miR-3153	3,4,5,6	MRPS27,miRNA,miRNA
KB742554.1	2300000	2340000	1	2.050332516	884	884	novel_mir_1226,ENSAPLT00000011268,ENSAPLT00000011432	1,7,8	miRNA,<114532-,>22973+TMEM252
KB742554.1	2620000	2720000	4	2.061405448	860	936	ENSAPLT00000014307,novel_mir_213,novel_mir_413,miR-4132-5p_cin-miR-4132-5p,miR-4769-5p_hsa-miR-4769-5p,miR-2265_ppc-miR-2265,ENSAPLT00000014033	1,1,1,1,1,1,4	miRNA,miRNA,miRNA,miRNA,miRNA
KB742554.1	2740000	2840000	4	2.224390872	692	859	ENSAPLT00000014314,ENSAPLT00000014430,novel_mir_984,ENSAPLT00000014033	1,1,1,3	DMRT1,DMRT3,miRNA
KB742561.1	220000	280000	2	2.044655511	410	453	miR-7-5p_dme-miR-7-5p,miR-1958_mmu-miR-1958,miR-995-3p_dme-miR-995-3p,miR-4650-5p_hsa-miR-4650-5p,ENSAPLT00000013115	1,1,1,1,8	miRNA,miRNA,miRNA,miRNA,>108237-
KB742573.1	460000	500000	1	2.371866925	812	812	miR-1419f*_oan-miR-1419f*,miR-1504_odi-miR-1504,miR-4771_hsa-miR-4771,ENSAPLT00000014971	1,1,1,4	miRNA,miRNA,miRNA,IDNK
KB742581.1	260000	360000	4	4.11857565	695	986	miR-71*_bmo-miR-71*,miR-4768-5p_hsa-miR-4768-5p,miR-784-3p_cel-miR-784-3p,miR-1645_gga-miR-1645	1,1,1,1	miRNA,miRNA,miRNA,miRNA
KB742602.1	340000	420000	3	2.264663794	508	824	ENSAPLT00000011898,ENSAPLT00000011920,miR-2038_nve-miR-2038,novel_mir_24,ENSAPLT00000010885	1,1,1,1,3	C5orf51,FBXO4,miRNA,miRNA
KB742602.1	440000	520000	3	2.219668472	561	630	miR-2276_hsa-miR-2276,novel_mir_1100,miR-317-5p_tca-miR-317-5p,miR-4537_hsa-miR-4537,miR-4110-5p_cin-miR-4110-5p,ENSAPLT00000011920,ENSAPLT00000012220	1,1,1,1,1,7,8	miRNA,miRNA,miRNA,miRNA,miRNA,<72874+FBXO4,>57815+GHR
KB742619.1	620000	660000	1	4.05568426	929	929	ENSAPLT00000004290,miR-1422k-5p_oan-miR-1422k-5p	1,1	KIT,miRNA
KB742655.1	1020000	1080000	2	2.147995908	868	938	miR-13a-5p_dme-miR-13a-5p,miR-2b-1-5p_dme-miR-2b-1-5p,ENSAPLT00000003744	1,1,3	miRNA,miRNA,FOCAD
KB742655.1	1180000	1220000	1	2.010942581	535	535	miR-5000-3p_hsa-miR-5000-3p,ENSAPLT00000004552	1,2	miRNA,MLLT3
KB742668.1	1400000	1460000	2	4.407933201	199	311	miR-276c_dps-miR-276c,ENSAPLT00000013638,ENSAPLT00000014588	1,3,4	miRNA,PLEKHA3,TTN
KB742716.1	0	60000	2	4.72123266	160	204	ENSAPLT00000000454,ENSAPLT00000003877,miR-2154_sme-miR-2154,miR-1184_hsa-miR-1184,novel_mir_215,miR-64_cbr-miR-64,miR-3108-3p_mmu-miR-3108-3p,miR-3108-3p_mmu-miR-3108-3p	1,1,1,1,1,1,1,1	U1,miRNA,miRNA,miRNA,miRNA,miRNA,miRNA
KB742737.1	0	40000	1	3.026307807	406	406	ENSAPLT00000008051,miR-4018b-3p_cin-miR-4018b-3p,miR-3416_bmo-miR-3416	1,1,1	miRNA,miRNA
KB742742.1	220000	280000	2	2.246299785	336	349	miR-3157-5p_hsa-miR-3157-5p,miR-503_cfa-miR-503,novel_mir_1161,novel_mir_76,miR-515-5p_hsa-miR-515-5p,miR-5445_aca-miR-5445,miR-4953-3p_dme-miR-4953-3p,ENSAPLT00000015063	1,1,1,1,1,1,1,4	miRNA,miRNA,miRNA,miRNA,miRNA,miRNA,miRNA,PARP8
KB742746.1	320000	380000	2	2.093142956	147	171	miR-4178a-5p_cin-miR-4178a-5p,ENSAPLT00000015215	1,7	miRNA,<161766+CAAP1
KB742746.1	420000	460000	1	2.117220644	150	150	miR-2213-3p_cel-miR-2213-3p	1	miRNA
KB742769.1	0	60000	2	7.074664002	42	67	ENSAPLT00000000326,ENSAPLT00000016690,ENSAPLT00000016704,miR-3689f_hsa-miR-3689f,novel_mir_33,miR-4650-3p_hsa-miR-4650-3p,miR-4203-3p_cin-miR-4203-3p,miR-3158-3p_hsa-miR-3158-3p,miR-2238c_ppc-miR-2238c	1,1,1,1,1,1,1,1,1	SNORD121A,miRNA,miRNA,miRNA,miRNA,miRNA,miRNA
KB742772.1	0	40000	1	4.243556857	541	541	miR-454a_dre-miR-454a,novel_mir_572,miR-3862-5p_tca-miR-3862-5p,miR-3173-3p_hsa-miR-3173-3p,ENSAPLT00000012376	1,1,1,1,4	miRNA,miRNA,miRNA,miRNA,PDCD6IP
KB742785.1	640000	700000	2	4.157299819	409	440	miR-1747_gga-miR-1747,novel_mir_901,novel_mir_178,ENSAPLT00000001628	1,1,1,8	miRNA,miRNA,miRNA,>18906+
KB742785.1	760000	820000	2	4.558108828	341	354	miR-509-3p_hsa-miR-509-3p,ENSAPLT00000001628,ENSAPLT00000013625	6,7,8	miRNA,<40972+,>118090-PLA2G4A
KB742785.1	1020000	1060000	1	4.294967629	304	304	ENSAPLT00000013625,ENSAPLT00000014480	3,4	PLA2G4A,PTGS2
KB742785.1	1100000	1140000	1	4.448550544	130	130	novel_mir_545,ENSAPLT00000014480	5,7	miRNA,<39416+PTGS2
KB742796.1	0	40000	1	4.208781583	316	316	novel_mir_577	6	miRNA
KB742815.1	260000	300000	1	4.038093451	1488	1488	miR-5398-3p_aca-miR-5398-3p,miR-3338*_bmo-miR-3338*,miR-142b-5p_dre-miR-142b-5p,ENSAPLT00000004742,ENSAPLT00000004750	1,1,1,2,2	miRNA,miRNA,miRNA,UTRN,UTRN
KB742818.1	960000	1000000	1	4.258614421	1646	1646	miR-1422f_oan-miR-1422f,miR-2430_bta-miR-2430,ENSAPLT00000002494	1,1,3	miRNA,miRNA
KB742833.1	1480000	1520000	1	4.218140988	1514	1514	ENSAPLT00000016666	4	FAM53A
KB742836.1	0	60000	2	4.13312455	1631	1651	miR-1730_gga-miR-1730,miR-2a_aae-miR-2a,ENSAPLT00000001486	1,1,8	miRNA,miRNA,>51351-MC4R
KB742836.1	800000	860000	2	4.427560307	619	680	miR-92a-1*_oan-miR-92a-1*,miR-92a-2-5p_hsa-miR-92a-2-5p,miR-4100-5p_cin-miR-4100-5p	1,1,1	miRNA,miRNA,miRNA
KB742836.1	900000	960000	2	4.136581054	601	671	miR-3591-5p_hsa-miR-3591-5p,miR-737_dre-miR-737	1,1	miRNA,miRNA
KB742836.1	1040000	1140000	3	4.416835509	944	1013	novel_mir_96	1	miRNA
KB742837.1	20000	100000	3	2.572363263	39	276	ENSAPLT00000015086,miR-430a_pma-miR-430a,miR-326*_rno-miR-326*,miR-1819-5p_cel-miR-1819-5p,miR-2570*_dps-miR-2570*,miR-1773*_gga-miR-1773*,miR-278_bfl-miR-278,miR-4115-3p_cin-miR-4115-3p	1,1,1,1,1,1,1,1	miRNA,miRNA,miRNA,miRNA,miRNA,miRNA,miRNA
KB742838.1	0	60000	2	4.061752739	98	208	ENSAPLT00000009975	1	SETBP1
KB742872.1	0	40000	1	4.046142519	533	533	novel_mir_211,miR-iab-4_isc-miR-iab-4,miR-2337_bta-miR-2337,miR-4287_hsa-miR-4287	1,1,1,1	miRNA,miRNA,miRNA,miRNA
KB742872.1	100000	160000	2	4.653412537	530	671	novel_mir_1139,novel_mir_837,miR-5680_hsa-miR-5680,miR-2424_bta-miR-2424,miR-208b-3p_rno-miR-208b-3p,miR-1577_gga-miR-1577,miR-4768-5p_hsa-miR-4768-5p	1,1,1,1,1,1,1	miRNA,miRNA,miRNA,miRNA,miRNA,miRNA,miRNA
KB742876.1	0	40000	1	3.187387613	163	163	miR-3057-3p_mmu-miR-3057-3p,miR-71b*_sme-miR-71b*	1,1	miRNA,miRNA
KB742876.1	660000	700000	1	2.389496985	363	363	ENSAPLT00000011938,miR-4436b-5p_hsa-miR-4436b-5p,miR-4673_hsa-miR-4673,miR-155-3p_hsa-miR-155-3p,ENSAPLT00000016305	1,1,1,1,2	miRNA,miRNA,miRNA,APTX
KB742877.1	240000	280000	1	4.249592624	156	156	miR-434-3p_mmu-miR-434-3p,miR-2062*_bfl-miR-2062*,ENSAPLT00000001385,ENSAPLT00000001177	1,1,7,8	miRNA,miRNA,<92171+CX3CR1,>13296+CCK
KB742877.1	300000	360000	2	4.943626201	679	811	ENSAPLT00000001278,novel_mir_139,miR-216c_cte-miR-216c,novel_mir_908,miR-1420g_oan-miR-1420g,novel_mir_131	1,1,1,1,1,6	TMEM170B,miRNA,miRNA,miRNA,miRNA,miRNA
KB742895.1	0	420000	20	4.667674583	612	997	ENSAPLT00000006597,ENSAPLT00000006694,ENSAPLT00000006818,ENSAPLT00000006895,ENSAPLT00000007018,ENSAPLT00000007067,ENSAPLT00000007238,miR-4251_hsa-miR-4251,novel_mir_909,miR-620_hsa-miR-620,novel_mir_1160,novel_mir_75,miR-3754_ame-miR-3754,miR-3825-5p_tca-miR-3825-5p,miR-1551*_gga-miR-1551*,miR-19a*_dre-miR-19a*,miR-19a-5p_hsa-miR-19a-5p,miR-2778a-4*_bmo-miR-2778a-4*,miR-1551*_gga-miR-1551*,miR-38…	1,1,1,1,1,1,1,1,1,1,1,1,1,1,1,1,1,1,1,1,4	RAI14,RAD1,BRIX1,DNAJC21,AGXT2,PRLR,miRNA,miRNA,miRNA,miRNA,miRNA,miRNA,miRNA,miRNA,miRNA,miRNA,miRNA,miRNA,miRNA,SPEF2
KB742900.1	0	40000	1	2.065686384	501	501	miR-19a-5p_hsa-miR-19a-5p,miR-61a*_sme-miR-61a*,ENSAPLT00000013331	1,1,4	miRNA,miRNA,PTCH1
KB742918.1	660000	700000	1	2.169021453	559	559	ENSAPLT00000010284,miR-4555_pma-miR-4555	2,6	TRPM3,miRNA
KB742931.1	3320000	3380000	2	4.18562197	1002	1061	ENSAPLT00000000545,miR-4564_pma-miR-4564	1,1	miRNA
KB742931.1	3560000	3600000	1	4.065740158	668	668	ENSAPLT00000001184	7	<4193-
KB742931.1	3840000	3880000	1	4.261800878	1143	1143	miR-4141-5p_cin-miR-4141-5p,miR-4666a-3p_hsa-miR-4666a-3p,miR-2826_bmo-miR-2826,novel_mir_606,ENSAPLT00000010078	1,1,1,1,8	miRNA,miRNA,miRNA,miRNA,>141014-
KB742969.1	40000	80000	1	4.17242413	285	285	ENSAPLT00000000239,miR-495-5p_mmu-miR-495-5p,novel_mir_706,ENSAPLT00000011847	1,1,1,2	miRNA,miRNA,TMEM132B
KB742969.1	160000	220000	2	4.168789279	248	257	ENSAPLT00000001257,miR-4147-3p_cin-miR-4147-3p,ENSAPLT00000011847	1,1,3	miRNA,TMEM132B
KB742969.1	380000	440000	2	4.090634043	394	420	miR-1994b_lgi-miR-1994b,miR-495-5p_mmu-miR-495-5p,ENSAPLT00000011847,ENSAPLT00000001260	1,1,7,8	miRNA,miRNA,<169759+TMEM132B,>101651+
KB742969.1	780000	840000	2	4.048851528	653	729	ENSAPLT00000012003	3	TMEM132C
KB742977.1	580000	700000	5	4.152662563	1159	1398	miR-3691-3p_hsa-miR-3691-3p,miR-2300b-3p_bta-miR-2300b-3p,miR-1839_cfa-miR-1839,miR-797-5p_cel-miR-797-5p,miR-4215-3p_cin-miR-4215-3p,ENSAPLT00000002033,ENSAPLT00000002041	1,1,1,1,1,7,8	miRNA,miRNA,miRNA,miRNA,miRNA,<24626+FAM84B,>166364+
KB742984.1	3420000	3480000	2	4.283697878	1406	1586	miR-2451_bta-miR-2451,ENSAPLT00000011198	1,4	miRNA,PLCG2
KB742986.1	220000	260000	1	2.014886272	89	89	miR-1421z_oan-miR-1421z,miR-146c*_gga-miR-146c*	1,1	miRNA,miRNA
KB743013.1	460000	500000	1	4.010679576	2013	2013	miR-3079-5p_mmu-miR-3079-5p,miR-1342_oan-miR-1342,miR-77_crm-miR-77,miR-344d-3p_mmu-miR-344d-3p,ENSAPLT00000007416	1,1,1,1,4	miRNA,miRNA,miRNA,miRNA
KB743019.1	40000	80000	1	8.235826117	226	226	miR-454-3p_hsa-miR-454-3p,miR-454b_dre-miR-454b,miR-1687*_gga-miR-1687*,miR-3470a_mmu-miR-3470a,miR-8b_sme-miR-8b,novel_mir_608,ENSAPLT00000004671	1,1,1,1,1,1,4	miRNA,miRNA,miRNA,miRNA,miRNA,miRNA,APPL1
KB743025.1	0	60000	2	4.467559599	748	817	miR-3063-5p_mmu-miR-3063-5p,miR-433-5p_mmu-miR-433-5p,miR-4045-5p_cin-miR-4045-5p,miR-4768-3p_hsa-miR-4768-3p,miR-218a-1*_rno-miR-218a-1*	1,1,1,1,1	miRNA,miRNA,miRNA,miRNA,miRNA
KB743027.1	140000	200000	2	2.325609824	784	849	miR-4210-5p_cin-miR-4210-5p,miR-516b-5p_hsa-miR-516b-5p,miR-1681_gga-miR-1681	1,1,5	miRNA,miRNA,miRNA
KB743027.1	300000	360000	2	2.203992992	351	676	novel_mir_113,novel_mir_423,novel_mir_960	1,1,1	miRNA,miRNA,miRNA
KB743033.1	0	40000	1	4.704110821	610	610	miR-2072_bfl-miR-2072,miR-2a-2*_sme-miR-2a-2*,miR-2297_bta-miR-2297	1,1,1	miRNA,miRNA,miRNA
KB743033.1	60000	120000	2	4.00104044	546	751	novel_mir_349,novel_mir_737	1,1	miRNA,miRNA
KB743040.1	2480000	2560000	3	4.345066174	1211	1366	ENSAPLT00000008821,ENSAPLT00000008869,miR-376e-3p_oar-miR-376e-3p,miR-4486_hsa-miR-4486,miR-2529_dps-miR-2529,novel_mir_1201,miR-2986_tgu-miR-2986,ENSAPLT00000008612	1,1,1,1,1,1,1,3	PSME4,PSME4,miRNA,miRNA,miRNA,miRNA,miRNA,ACYP2
KB743078.1	80000	120000	1	4.4437196	509	509	miR-3942-3p_hsa-miR-3942-3p,miR-4976-3p_dme-miR-4976-3p,miR-4633-3p_hsa-miR-4633-3p	1,1,1	miRNA,miRNA,miRNA
KB743096.1	0	60000	2	4.416337497	759	843	miR-34a-5p_hsa-miR-34a-5p,miR-2525_dps-miR-2525,miR-1808_gga-miR-1808,miR-449c*_aca-miR-449c*	1,1,1,1	miRNA,miRNA,miRNA,miRNA
KB743133.1	20000	220000	8	4.32697752	180	355	miR-4819*_sko-miR-4819*,miR-556-5p_hsa-miR-556-5p,miR-3327_bmo-miR-3327,miR-973-5p_dme-miR-973-5p,miR-5355*_asu-miR-5355*,miR-190b-3p_mmu-miR-190b-3p,miR-4421_hsa-miR-4421,miR-4084-5p_cin-miR-4084-5p,novel_mir_26,miR-3304a_bmo-miR-3304a	1,1,1,1,1,1,1,1,1,1	miRNA,miRNA,miRNA,miRNA,miRNA,miRNA,miRNA,miRNA,miRNA,miRNA
KB743139.1	560000	600000	1	4.232737447	1085	1085	ENSAPLT00000006564,ENSAPLT00000006615	1,1	SLC7A9
KB743143.1	440000	480000	1	2.304682631	490	490	ENSAPLT00000008515,miR-4198-5p_cin-miR-4198-5p,miR-4066-3p_cin-miR-4066-3p,miR-544_rno-miR-544,miR-29a-1*_aca-miR-29a-1*	1,1,1,1,1	HABP4,miRNA,miRNA,miRNA,miRNA
KB743146.1	100000	140000	1	4.551989215	1103	1103	miR-30d*_aca-miR-30d*,miR-30d-3p_hsa-miR-30d-3p,novel_mir_722,novel_mir_599,ENSAPLT00000002396,ENSAPLT00000002582	1,1,1,5,7,8	miRNA,miRNA,miRNA,miRNA,<5206-MPHOSPH6,>121008+CDH13
KB743149.1	120000	160000	1	4.883441997	171	171	miR-4716-3p_hsa-miR-4716-3p,ENSAPLT00000008078,ENSAPLT00000008269	1,7,8	miRNA,<22435-PHF21B,>65354-
KB743152.1	20000	100000	3	2.003222825	666	722	miR-2695_cte-miR-2695,miR-8b_sme-miR-8b,miR-2686c_cte-miR-2686c,novel_mir_553,miR-963-3p_dme-miR-963-3p,miR-1784_tgu-miR-1784,ENSAPLT00000006348	1,1,1,1,1,5,8	miRNA,miRNA,miRNA,miRNA,miRNA,miRNA,>37599+ERCC6L2
KB743157.1	0	40000	1	6.854592162	203	203	ENSAPLT00000011896,ENSAPLT00000011900,miR-63e_ppc-miR-63e,miR-2253a_ppc-miR-2253a,ENSAPLT00000012276	1,1,1,1,4	TDRD12,TDRD12,miRNA,miRNA,NUDT19
KB743157.1	80000	140000	2	5.697584115	150	188	ENSAPLT00000013111,miR-1790_gga-miR-1790,ENSAPLT00000012393,ENSAPLT00000013283	1,1,3,4	PDCD5,miRNA,ANKRD27
KB743170.1	40000	100000	2	2.336666305	343	400	miR-4645-5p_hsa-miR-4645-5p,miR-4772-5p_hsa-miR-4772-5p,ENSAPLT00000012953	1,1,4	miRNA,miRNA,TLE1
KB743183.1	20000	100000	3	4.038364048	345	409	miR-5599*_cin-miR-5599*,miR-1780_gga-miR-1780,miR-511-5p_mmu-miR-511-5p	1,1,1	miRNA,miRNA,miRNA
KB743232.1	80000	120000	1	2.284708775	577	577	miR-130d_pma-miR-130d	1	miRNA
KB743236.1	20000	60000	1	4.204041988	330	330	miR-4828a_sko-miR-4828a,miR-92c-5p_tca-miR-92c-5p,miR-4166-5p_cin-miR-4166-5p	1,1,1	miRNA,miRNA,miRNA
KB743242.1	0	60000	2	3.574384047	24	108	ENSAPLT00000012098,miR-4314_hsa-miR-4314,miR-20_xla-miR-20,miR-20a_ola-miR-20a,miR-20a-5p_hsa-miR-20a-5p,novel_mir_1095,miR-200b*_oan-miR-200b*,miR-200b-5p_mmu-miR-200b-5p,novel_mir_44	1,1,1,1,1,1,1,1,1	KIAA1045,miRNA,miRNA,miRNA,miRNA,miRNA,miRNA,miRNA,miRNA
KB743316.1	1020000	1060000	1	4.021749596	552	552	ENSAPLT00000007504	3	ROBO2
KB743335.1	320000	380000	2	4.457875549	666	724	ENSAPLT00000017049,miR-4112-3p_cin-miR-4112-3p,ENSAPLT00000017065	1,1,6	ERCC6,miRNA
KB743391.1	360000	420000	2	4.773294345	239	306	miR-513c_age-miR-513c,miR-669d-5p_mmu-miR-669d-5p,miR-3125_hsa-miR-3125,ENSAPLT00000010855	1,1,1,3	miRNA,miRNA,miRNA,STAC
KB743403.1	0	40000	1	4.093819441	959	959	ENSAPLT00000009151,ENSAPLT00000009732,ENSAPLT00000009757,miR-1621*_gga-miR-1621*,miR-267_cel-miR-267,miR-1908_hsa-miR-1908,miR-3550_rno-miR-3550,miR-4436b-5p_hsa-miR-4436b-5p,miR-2748_bmo-miR-2748,miR-5100_mmu-miR-5100,ENSAPLT00000009898	1,1,1,1,1,1,1,1,1,1,6	SHC1,FLAD1,DCST2,miRNA,miRNA,miRNA,miRNA,miRNA,miRNA,miRNA,DCST1
KB743413.1	420000	460000	1	4.462189786	1176	1176	novel_mir_180,miR-3484-5p_sja-miR-3484-5p,ENSAPLT00000008982	1,1,2	miRNA,miRNA,TRIO
KB743422.1	240000	280000	1	4.019210143	1736	1736	miR-4982-5p_dme-miR-4982-5p,novel_mir_851,miR-4922_cel-miR-4922,ENSAPLT00000000523	1,1,1,8	miRNA,miRNA,miRNA,>163100-U1
KB743435.1	940000	1000000	2	4.015216967	132	169	ENSAPLT00000017126,novel_mir_158,novel_mir_672,miR-2410_bta-miR-2410,miR-3885-3p_tca-miR-3885-3p	1,1,1,1,1	LDHB,miRNA,miRNA,miRNA,miRNA
KB743471.1	420000	480000	2	4.391410803	1814	1971	miR-5590-3p_hsa-miR-5590-3p,miR-1805*_tgu-miR-1805*,miR-1805-5p_gga-miR-1805-5p,miR-4666a-5p_hsa-miR-4666a-5p,ENSAPLT00000005825,ENSAPLT00000006042	1,1,1,1,7,8	miRNA,miRNA,miRNA,miRNA,<103348-PTH1R,>40916+MYL3
KB743523.1	120000	200000	3	4.262695475	638	822	novel_mir_143,novel_mir_839,miR-3918_hsa-miR-3918,miR-1782_gga-miR-1782	1,1,1,1	miRNA,miRNA,miRNA,miRNA
KB743543.1	380000	420000	1	4.330880641	1224	1224	bantam*_cqu-bantam*,miR-3382_bmo-miR-3382,ENSAPLT00000006672	1,1,3	miRNA,miRNA,LYST
KB743546.1	380000	420000	1	4.12222677	1234	1234	miR-4610_pma-miR-4610,ENSAPLT00000015596	1,7	miRNA,<37698-PREP
KB743563.1	0	60000	2	4.15245925	270	281	novel_mir_501,novel_mir_498,novel_mir_520,miR-5094_hsa-miR-5094	1,1,1,1	miRNA,miRNA,miRNA,miRNA
KB743575.1	260000	300000	1	4.083775612	157	157	ENSAPLT00000013146	7	<5867-PHACTR1
KB743670.1	1680000	1720000	1	4.050114585	1133	1133	miR-2437_bta-miR-2437,ENSAPLT00000010685	1,7	miRNA,<92324-PACRG
KB743673.1	0	60000	2	6.906837174	107	123	novel_mir_972	1	miRNA
KB743712.1	0	40000	1	9.186661392	66	66	ENSAPLT00000010295,ENSAPLT00000010315,novel_mir_866,novel_mir_612,miR-2580_dsi-miR-2580	1,1,1,1,1	RFX8,miRNA,miRNA,miRNA
KB743728.1	180000	240000	2	4.809597247	1247	1378	ENSAPLT00000012300,ENSAPLT00000012340,ENSAPLT00000012464,ENSAPLT00000012561,miR-1696_gga-miR-1696,novel_mir_277,miR-2842_bmo-miR-2842,ENSAPLT00000011654,miR-502-5p_hsa-miR-502-5p	1,1,1,1,1,1,1,5,5	NOLC1,ELOVL3,miRNA,miRNA,miRNA,PIK3AP1,miRNA
KB743769.1	20000	100000	3	2.459298041	305	322	miR-4887_bfl-miR-4887,miR-1998_cte-miR-1998,miR-4270_hsa-miR-4270,miR-4039-3p_cin-miR-4039-3p	1,1,1,5	miRNA,miRNA,miRNA,miRNA
KB743774.1	0	40000	1	8.761019965	148	148	ENSAPLT00000016076,miR-1562_gga-miR-1562,novel_mir_66,novel_mir_66,miR-548j_ptr-miR-548j,miR-3210_bmo-miR-3210,novel_mir_392,novel_mir_65	1,1,1,1,1,1,1,1	miRNA,miRNA,miRNA,miRNA,miRNA,miRNA,miRNA
KB743778.1	260000	300000	1	2.633263534	389	389	miR-4001b-5p_cin-miR-4001b-5p,ENSAPLT00000001594,ENSAPLT00000005092	1,7,8	miRNA,<30819-HSPB3,>32098+ARL15
KB743852.1	0	60000	2	4.467010217	67	89	ENSAPLT00000006863,miR-4040-5p_cin-miR-4040-5p,miR-3503_sja-miR-3503	1,1,1	miRNA,miRNA
KB743867.1	0	60000	2	4.031306214	175	198	novel_mir_1083,novel_mir_1083,novel_mir_1083,novel_mir_1083,novel_mir_1083,novel_mir_1083,miR-5681a_hsa-miR-5681a	1,1,1,1,1,1,1	miRNA,miRNA,miRNA,miRNA,miRNA,miRNA,miRNA
KB743869.1	40000	80000	1	5.047934486	393	393	miR-19a*_dre-miR-19a*,miR-19a-5p_hsa-miR-19a-5p,miR-2778a-4*_bmo-miR-2778a-4*,miR-224_rno-miR-224	1,1,1,5	miRNA,miRNA,miRNA,miRNA
KB743873.1	0	80000	3	2.082222476	229	256	ENSAPLT00000013725,miR-29a-5p_hsa-miR-29a-5p,miR-4607_pma-miR-4607,miR-106_gga-miR-106,miR-106*_oan-miR-106*,miR-106a_ssc-miR-106a,miR-106a-5p_hsa-miR-106a-5p,miR-4484_hsa-miR-4484,miR-5605_cin-miR-5605	1,1,1,1,1,1,1,1,1	ISL1,miRNA,miRNA,miRNA,miRNA,miRNA,miRNA,miRNA,miRNA
KB743948.1	240000	280000	1	4.010741868	165	165	miR-4676-3p_hsa-miR-4676-3p,miR-64_cbr-miR-64,miR-745*_bmo-miR-745*,miR-1306-5p_hsa-miR-1306-5p,miR-3395_bmo-miR-3395,miR-3057-3p_mmu-miR-3057-3p,ENSAPLT00000009131	1,1,1,1,1,1,3	miRNA,miRNA,miRNA,miRNA,miRNA,miRNA,ARNTL2
KB743964.1	0	40000	1	5.308456766	633	633	ENSAPLT00000000532,ENSAPLT00000016314	1,1	SNORA66
KB743964.1	600000	660000	2	2.021433119	495	906	ENSAPLT00000003408,ENSAPLT00000003429,miR-2769_bmo-miR-2769,miR-1835_cfa-miR-1835,ENSAPLT00000003400,miR-191*_aca-miR-191*,miR-191-3p_mmu-miR-191-3p,miR-5125_mmu-miR-5125	1,1,1,1,5,5,5,5	SLC45A2,AMACR,miRNA,miRNA,RXFP3,miRNA,miRNA,miRNA
KB744056.1	0	60000	2	12.79807625	28	72	miR-2451_bta-miR-2451,miR-2014*_aqu-miR-2014*,miR-4042-5p_cin-miR-4042-5p,miR-10d*_dre-miR-10d*,miR-1224-3p_hsa-miR-1224-3p,miR-3925-5p_hsa-miR-3925-5p	1,1,1,1,1,1	miRNA,miRNA,miRNA,miRNA,miRNA,miRNA
KB744112.1	0	40000	1	4.344884498	1244	1244	miR-5393_aca-miR-5393	1	miRNA
KB744112.1	160000	200000	1	4.16662427	1683	1683	miR-3008_hma-miR-3008,miR-548ae_hsa-miR-548ae,novel_mir_595,miR-1819-3p_cel-miR-1819-3p,ENSAPLT00000011974	1,1,1,5,8	miRNA,miRNA,miRNA,miRNA,>88860+CDH20
KB744121.1	60000	100000	1	4.476613855	92	92	miR-4077d-5p_cin-miR-4077d-5p,ENSAPLT00000014366	1,7	miRNA,<8423-MYH13
KB744159.1	60000	100000	1	2.358362963	456	456	miR-548an_hsa-miR-548an,miR-3942-3p_hsa-miR-3942-3p,novel_mir_1145,novel_mir_1134,ENSAPLT00000013907	1,1,1,1,3	miRNA,miRNA,miRNA,miRNA,ITGA1
KB744206.1	180000	240000	2	8.209116993	131	291	ENSAPLT00000005315	1	FAR1
KB744306.1	2120000	2160000	1	4.140473422	549	549	ENSAPLT00000006426	1	FOXB1
KB744438.1	60000	100000	1	2.064007204	201	201	miR-153b_dre-miR-153b,miR-1177_ddi-miR-1177	1,1	miRNA,miRNA
KB744498.1	380000	420000	1	5.376998592	164	164	ENSAPLT00000014778	1
KB744638.1	0	60000	2	4.252195477	315	383	ENSAPLT00000007682,miR-485-5p_hsa-miR-485-5p,miR-2578_dsi-miR-2578,miR-491_cfa-miR-491,miR-1175_aae-miR-1175,miR-13b_bmo-miR-13b,novel_mir_1079,miR-4073-3p_cin-miR-4073-3p,ENSAPLT00000008031,miR-277d-3p_sme-miR-277d-3p	1,1,1,1,1,1,1,1,4,6	FAM129A,miRNA,miRNA,miRNA,miRNA,miRNA,miRNA,miRNA,EDEM3,miRNA
KB744638.1	100000	200000	4	4.362708879	403	481	miR-5450_aca-miR-5450,miR-2276_hsa-miR-2276,miR-3823-3p_tca-miR-3823-3p,miR-217*_oan-miR-217*,miR-1748_gga-miR-1748,miR-182_dre-miR-182,miR-182-5p_hsa-miR-182-5p,ENSAPLT00000008438	1,1,1,1,1,1,1,3	miRNA,miRNA,miRNA,miRNA,miRNA,miRNA,miRNA,C1orf21
KB744673.1	20000	80000	2	4.247293058	114	124	novel_mir_1170,miR-72-5p_cel-miR-72-5p,ENSAPLT00000013812	1,1,5	miRNA,miRNA
KB744673.1	300000	400000	4	4.126217552	113	125	miR-1914-3p_hsa-miR-1914-3p,miR-996-5p_dme-miR-996-5p,miR-736_dre-miR-736,miR-3003a-3p_hma-miR-3003a-3p,miR-649_hsa-miR-649,ENSAPLT00000013906	1,1,1,1,1,7	miRNA,miRNA,miRNA,miRNA,miRNA,<143360-PRR5
KB744673.1	440000	520000	3	5.605450906	143	160	miR-4718_hsa-miR-4718,miR-1498_odi-miR-1498,miR-1467*_gga-miR-1467*	1,1,1	miRNA,miRNA,miRNA
KB744699.1	480000	520000	1	4.00061059	172	172	miR-3073-3p_mmu-miR-3073-3p,miR-1751*_gga-miR-1751*,ENSAPLT00000004927,novel_mir_807	1,1,3,5	miRNA,miRNA,ATCAY,miRNA
KB745111.1	80000	140000	2	4.029729006	879	905	ENSAPLT00000008721,miR-61b-3p_sme-miR-61b-3p	1,1	miRNA
KB745151.1	40000	80000	1	4.105741293	144	144	miR-2817_bmo-miR-2817,miR-151-3p_ssc-miR-151-3p,ENSAPLT00000008302	1,1,7	miRNA,miRNA,<15088-
KB745238.1	100000	200000	4	4.186799304	116	169	ENSAPLT00000003094,miR-548c_mml-miR-548c,miR-4213-5p_cin-miR-4213-5p,miR-4625_pma-miR-4625,novel_mir_248,let-7d-3p_hsa-let-7d-3p,miR-2285b_bta-miR-2285b,miR-802_rno-miR-802,novel_mir_839,miR-4087-3p_cin-miR-4087-3p,miR-5098_mmu-miR-5098,ENSAPLT00000002799	1,1,1,1,1,1,1,1,1,1,1,3	PARVB,miRNA,miRNA,miRNA,miRNA,miRNA,miRNA,miRNA,miRNA,miRNA,miRNA,SAMM50
KB745238.1	260000	320000	2	4.094924607	95	129	ENSAPLT00000003494	7	<25114+PARVG
KB745249.1	60000	140000	3	2.072749538	247	301	miR-96_mml-miR-96	1	miRNA
KB745249.1	160000	200000	1	2.353584914	207	207	miR-5397_aca-miR-5397,miR-1728-3p_gga-miR-1728-3p,miR-5094_hsa-miR-5094,miR-3012a_hma-miR-3012a,novel_mir_643	1,1,1,1,1	miRNA,miRNA,miRNA,miRNA,miRNA
KB745353.1	0	60000	2	14.47265602	33	42	miR-622_hsa-miR-622,miR-1776_gga-miR-1776,miR-181b-1-3p_mmu-miR-181b-1-3p,miR-181b-3p_hsa-miR-181b-3p	1,1,1,1	miRNA,miRNA,miRNA,miRNA
KB745494.1	0	60000	2	5.910133131	707	915	miR-275*_aae-miR-275*,miR-44-3p_cel-miR-44-3p	1,1	miRNA,miRNA
KB746083.1	20000	60000	1	4.408452677	149	149
KB746317.1	0	40000	1	4.040353852	242	242	miR-4548_pma-miR-4548,novel_mir_1022	1,1	miRNA,miRNA
KB746343.1	0	40000	1	4.132478234	462	462	novel_mir_327,miR-214_rno-miR-214,miR-3120-5p_hsa-miR-3120-5p,miR-3354_bmo-miR-3354,miR-939_hsa-miR-939,miR-449a-5p_xtr-miR-449a-5p,miR-222b*_oan-miR-222b*,ENSAPLT00000008522	1,1,1,1,1,1,1,8	miRNA,miRNA,miRNA,miRNA,miRNA,miRNA,miRNA,>25276+RNF2
KB746977.1	0	60000	2	10.6273942	42	44	ENSAPLT00000016386,miR-460-3p_dre-miR-460-3p,miR-3393_bmo-miR-3393	1,1,1	miRNA,miRNA
KB748461.1	20000	60000	1	4.439062538	240	240	miR-4525_hsa-miR-4525,miR-205-3p_mmu-miR-205-3p	1,1	miRNA,miRNA
KB751155.1	20000	80000	2	2.212073251	459	520	novel_mir_622,novel_mir_40,novel_mir_912,novel_mir_865,miR-2114-3p_hsa-miR-2114-3p,ENSAPLT00000015756	1,1,1,1,1,8	miRNA,miRNA,miRNA,miRNA,miRNA,>34375+DDX58
KB751155.1	120000	160000	1	2.18444334	282	282	ENSAPLT00000015756,ENSAPLT00000016214,ENSAPLT00000016216	3,4,4	DDX58,ACO1,ACO1
KB751155.1	200000	280000	3	2.00603361	388	554	ENSAPLT00000016981,miR-483-3p_hsa-miR-483-3p,miR-4220-3p_cin-miR-4220-3p,miR-4444_hsa-miR-4444,miR-452-5p_hsa-miR-452-5p	1,1,1,1,1	DGKQ,miRNA,miRNA,miRNA,miRNA
¡°overlapcode¡± represent different situations that selected region overlap with genes.
1: gene contained within region.
2: region contained within gene.
3: region overlaps 5¡¯-end of genes.
4: region overlaps 3¡¯-end of genes.
5: the 3¡¯-end of genes is within 1kb of region.
6: the 5¡¯-end of genes is within 1kb of region
7:the 3¡¯-end of genes is within 180kb of region (only show the nearest one)
8:the 5¡¯-end of genes is within 180kb of region (only show the nearest one)
geneID represent gene symbol as the order of "transcpt",">" represent this is the nearest gene locate in the 180kb downstream of the selected region."<"represent this is the nearest gene locate in the 180kb upstream of the selected region.
