## supplemental TableS15 for "Genomic analyses reveal the origin of domestic ducks and identify different genetic underpinnings of wild ducks"

GO_Accession	GO_term_name	P-value	Number	Size	gene_transcript_ID	gene_symbol
GO:0042517	positive regulation of tyrosine phosphorylation of Stat3 protein	6.29E-05	4	12	ENSAPLT00000013725, ENSAPLT00000012265, ENSAPLT00000011401, ENSAPLT00000012487	ISL1, IL31RA, CRLF1, IL6ST
GO:0032925	regulation of activin receptor signaling pathway	0.000381864	2	2	ENSAPLT00000003284, ENSAPLT00000001256	FGF10, SMAD7
GO:0051482	positive regulation of cytosolic calcium ion concentration involved in phospholipase C-activating G-protein coupled signaling pathway	0.000386558	3	8	ENSAPLT00000013225, ENSAPLT00000003400, ENSAPLT00000010445	EDN1, RXFP3, LPAR1
GO:0009597	detection of virus	0.00113074	2	3	ENSAPLT00000006027, ENSAPLT00000015756	SERINC5, DDX58
GO:0070779	D-aspartate import	0.00113074	2	3	ENSAPLT00000015672, ENSAPLT00000007816	SLC1A1, SLC1A3
GO:0003338	metanephros morphogenesis	0.002232207	2	4	ENSAPLT00000003284, ENSAPLT00000011034	FGF10, WNT7B
GO:0051938	L-glutamate import	0.002232207	2	4	ENSAPLT00000015672, ENSAPLT00000007816	SLC1A1, SLC1A3
GO:2001240	negative regulation of extrinsic apoptotic signaling pathway in absence of ligand	0.003441473	3	16	ENSAPLT00000003284, ENSAPLT00000010670, ENSAPLT00000001385	FGF10, GDNF, CX3CR1
GO:0032725	positive regulation of granulocyte macrophage colony-stimulating factor production	0.003672265	2	5	ENSAPLT00000013725, ENSAPLT00000015756	ISL1, DDX58
GO:0060541	respiratory system development	0.003672265	2	5	ENSAPLT00000003284, ENSAPLT00000012065	FGF10, SPRY2
GO:0007368	determination of left/right symmetry	0.003701028	5	53	ENSAPLT00000005917, ENSAPLT00000015651, ENSAPLT00000003284, ENSAPLT00000010700, ENSAPLT00000014364	AP1B1, PCSK5, FGF10, DPCD, IFT74
GO:0021522	spinal cord motor neuron differentiation	0.004118929	3	17	ENSAPLT00000013725, ENSAPLT00000013331, ENSAPLT00000015323	ISL1, PTCH1, LMO4
GO:0060425	lung morphogenesis	0.004118929	3	17	ENSAPLT00000003284, ENSAPLT00000011034, ENSAPLT00000012065	FGF10, WNT7B, SPRY2
GO:0035235	ionotropic glutamate receptor signaling pathway	0.004871816	3	18	ENSAPLT00000008306, ENSAPLT00000012651, ENSAPLT00000004160	GRIN3A, GRIA4, GRIN2A
GO:0055010	ventricular cardiac muscle tissue morphogenesis	0.004871816	3	18	ENSAPLT00000013725, ENSAPLT00000001256, ENSAPLT00000010766	ISL1, SMAD7, PTCD2
GO:0009953	dorsal/ventral pattern formation	0.005175988	4	36	ENSAPLT00000013331, ENSAPLT00000009928, ENSAPLT00000013225, ENSAPLT00000001777	PTCH1, CHRD, EDN1, unknow
GO:0010801	negative regulation of peptidyl-threonine phosphorylation	0.005437324	2	6	ENSAPLT00000012065, ENSAPLT00000001256	SPRY2, SMAD7
GO:0042428	serotonin metabolic process	0.005437324	2	6	ENSAPLT00000009693, ENSAPLT00000004160	RNF180, GRIN2A
GO:0060428	lung epithelium development	0.005437324	2	6	ENSAPLT00000003284, ENSAPLT00000011034	FGF10, WNT7B
GO:0019221	cytokine-mediated signaling pathway	0.006291264	4	38	ENSAPLT00000011317, ENSAPLT00000012487, ENSAPLT00000012220, ENSAPLT00000001385	FER, IL6ST, GHR, CX3CR1
GO:0006289	nucleotide-excision repair	0.006612645	3	20	ENSAPLT00000010641, ENSAPLT00000014118, ENSAPLT00000013069	POLL, FANCC, RAD23B
GO:0030593	neutrophil chemotaxis	0.006612645	3	20	ENSAPLT00000009697, ENSAPLT00000013907, ENSAPLT00000005615	ITGA9, ITGA1, PDE4D
GO:0050680	negative regulation of epithelial cell proliferation	0.006904267	4	39	ENSAPLT00000013331, ENSAPLT00000014280, ENSAPLT00000014364, ENSAPLT00000001777	PTCH1, MCC, IFT74, unknow
GO:0010460	positive regulation of heart rate	0.007514194	2	7	ENSAPLT00000015672, ENSAPLT00000013225	SLC1A1, EDN1
GO:0048016	inositol phosphate-mediated signaling	0.007514194	2	7	ENSAPLT00000015781, ENSAPLT00000013225	ITPR2, EDN1
GO:0060449	bud elongation involved in lung branching	0.007514194	2	7	ENSAPLT00000003284, ENSAPLT00000012065	FGF10, SPRY2
GO:0035108	limb morphogenesis	0.00983877	3	23	ENSAPLT00000015651, ENSAPLT00000003284, ENSAPLT00000013331	PCSK5, FGF10, PTCH1
GO:0001676	long-chain fatty acid metabolic process	0.009890073	2	8	ENSAPLT00000005242, ENSAPLT00000005525	SLC27A6, SLC27A3
GO:0006835	dicarboxylic acid transport	0.009890073	2	8	ENSAPLT00000015672, ENSAPLT00000007816	SLC1A1, SLC1A3
GO:0070102	interleukin-6-mediated signaling pathway	0.009890073	2	8	ENSAPLT00000011317, ENSAPLT00000012487	FER, IL6ST
GO:0070493	thrombin receptor signaling pathway	0.009890073	2	8	ENSAPLT00000001014, ENSAPLT00000003170	F2R, IQGAP2
GO:0009611	response to wounding	0.012416045	3	25	ENSAPLT00000001014, ENSAPLT00000007816, ENSAPLT00000004160	F2R, SLC1A3, GRIN2A
GO:0001516	prostaglandin biosynthetic process	0.012552537	2	9	ENSAPLT00000014480, ENSAPLT00000013225	PTGS2, EDN1
GO:0031290	retinal ganglion cell axon guidance	0.012552537	2	9	ENSAPLT00000013725, ENSAPLT00000006486	ISL1, EFNA5
GO:0035025	positive regulation of Rho protein signal transduction	0.012552537	2	9	ENSAPLT00000001014, ENSAPLT00000010445	F2R, LPAR1
GO:0061029	eyelid development in camera-type eye	0.012552537	2	9	ENSAPLT00000004798, ENSAPLT00000009828	INHBA, MAP3K1
GO:0089711	L-glutamate transmembrane transport	0.012552537	2	9	ENSAPLT00000015672, ENSAPLT00000007816	SLC1A1, SLC1A3
GO:0006816	calcium ion transport	0.013377614	5	72	ENSAPLT00000008306, ENSAPLT00000015781, ENSAPLT00000004834, ENSAPLT00000010287, ENSAPLT00000004160	GRIN3A, ITPR2, SLC24A2, PLCZ1, GRIN2A
GO:0008544	epidermis development	0.015344059	3	27	ENSAPLT00000003284, ENSAPLT00000013331, ENSAPLT00000014364	FGF10, PTCH1, IFT74
GO:0015813	L-glutamate transport	0.015489534	2	10	ENSAPLT00000015672, ENSAPLT00000007816	SLC1A1, SLC1A3
GO:0021591	ventricular system development	0.015489534	2	10	ENSAPLT00000010700, ENSAPLT00000014588	DPCD, TTN
GO:0043616	keratinocyte proliferation	0.015489534	2	10	ENSAPLT00000003284, ENSAPLT00000013331	FGF10, PTCH1
GO:0044262	cellular carbohydrate metabolic process	0.015489534	2	10	ENSAPLT00000001219, ENSAPLT00000017126	GLB1, LDHB
GO:0051642	centrosome localization	0.015489534	2	10	ENSAPLT00000003604, ENSAPLT00000015153	PARD3, SEMA6A
GO:2001241	positive regulation of extrinsic apoptotic signaling pathway in absence of ligand	0.015489534	2	10	ENSAPLT00000004798, ENSAPLT00000009685	INHBA, WWOX
GO:0030326	embryonic limb morphogenesis	0.01636046	4	50	ENSAPLT00000016974, ENSAPLT00000013331, ENSAPLT00000016966, ENSAPLT00000001229	DLX5, PTCH1, DLX6, ALX1
GO:0032496	response to lipopolysaccharide	0.017486706	4	51	ENSAPLT00000011317, ENSAPLT00000011198, ENSAPLT00000001014, ENSAPLT00000007952	FER, PLCG2, F2R, HSF1
GO:0030317	sperm motility	0.018628067	3	29	ENSAPLT00000012138, ENSAPLT00000010700, ENSAPLT00000016451	DDX4, DPCD, DNAJA1
GO:0001519	peptide amidation	0.019572726	1	1	ENSAPLT00000010027	PAM
GO:0001941	postsynaptic membrane organization	0.019572726	1	1	ENSAPLT00000010670	GDNF
GO:0002001	renin secretion into blood stream	0.019572726	1	1	ENSAPLT00000015651	PCSK5
GO:0002282	microglial cell activation involved in immune response	0.019572726	1	1	ENSAPLT00000001385	CX3CR1
GO:0002316	follicular B cell differentiation	0.019572726	1	1	ENSAPLT00000011198	PLCG2
GO:0002438	acute inflammatory response to antigenic stimulus	0.019572726	1	1	ENSAPLT00000012265	IL31RA
GO:0006518	peptide metabolic process	0.019572726	1	1	ENSAPLT00000010027	PAM
GO:0006742	NADP catabolic process	0.019572726	1	1	ENSAPLT00000010883	NUDT12
GO:0007343	egg activation	0.019572726	1	1	ENSAPLT00000010287	PLCZ1
GO:0007589	body fluid secretion	0.019572726	1	1	ENSAPLT00000013225	EDN1
GO:0009449	gamma-aminobutyric acid biosynthetic process	0.019572726	1	1	ENSAPLT00000007816	SLC1A3
GO:0009798	axis specification	0.019572726	1	1	ENSAPLT00000001777	unknow
GO:0010157	response to chlorate	0.019572726	1	1	ENSAPLT00000013331	PTCH1
GO:0014733	regulation of skeletal muscle adaptation	0.019572726	1	1	ENSAPLT00000007291	CMYA5
GO:0015977	carbon fixation	0.019572726	1	1	ENSAPLT00000012138	DDX4
GO:0019677	NAD catabolic process	0.019572726	1	1	ENSAPLT00000010883	NUDT12
GO:0021784	postganglionic parasympathetic fiber development	0.019572726	1	1	ENSAPLT00000010670	GDNF
GO:0021919	BMP signaling pathway involved in spinal cord dorsal/ventral patterning	0.019572726	1	1	ENSAPLT00000009928	CHRD
GO:0030167	proteoglycan catabolic process	0.019572726	1	1	ENSAPLT00000002531	ADAMTS12
GO:0030185	nitric oxide transport	0.019572726	1	1	ENSAPLT00000013225	EDN1
GO:0031345	negative regulation of cell projection organization	0.019572726	1	1	ENSAPLT00000012065	SPRY2
GO:0031583	phospholipase D-activating G-protein coupled receptor signaling pathway	0.019572726	1	1	ENSAPLT00000013225	EDN1
GO:0031622	positive regulation of fever generation	0.019572726	1	1	ENSAPLT00000014480	PTGS2
GO:0031651	negative regulation of heat generation	0.019572726	1	1	ENSAPLT00000013899	ARRDC3
GO:0032482	Rab protein signal transduction	0.019572726	1	1	ENSAPLT00000013416	AATK
GO:0032730	positive regulation of interleukin-1 alpha production	0.019572726	1	1	ENSAPLT00000013725	ISL1
GO:0033007	negative regulation of mast cell activation involved in immune response	0.019572726	1	1	ENSAPLT00000011317	FER
GO:0034103	regulation of tissue remodeling	0.019572726	1	1	ENSAPLT00000006449	THBS4
GO:0034447	very-low-density lipoprotein particle clearance	0.019572726	1	1	ENSAPLT00000016235	VLDLR
GO:0035745	T-helper 2 cell cytokine production	0.019572726	1	1	ENSAPLT00000012265	IL31RA
GO:0035887	aortic smooth muscle cell differentiation	0.019572726	1	1	ENSAPLT00000014555	SMARCA2
GO:0036119	response to platelet-derived growth factor	0.019572726	1	1	ENSAPLT00000011317	FER
GO:0038028	insulin receptor signaling pathway via phosphatidylinositol 3-kinase	0.019572726	1	1	ENSAPLT00000011317	FER
GO:0038095	Fc-epsilon receptor signaling pathway	0.019572726	1	1	ENSAPLT00000011317	FER
GO:0038154	interleukin-11-mediated signaling pathway	0.019572726	1	1	ENSAPLT00000012487	IL6ST
GO:0042089	cytokine biosynthetic process	0.019572726	1	1	ENSAPLT00000015651	PCSK5
GO:0042313	protein kinase C deactivation	0.019572726	1	1	ENSAPLT00000013225	EDN1
GO:0042659	regulation of cell fate specification	0.019572726	1	1	ENSAPLT00000015323	LMO4
GO:0042883	cysteine transport	0.019572726	1	1	ENSAPLT00000015672	SLC1A1
GO:0043056	forward locomotion	0.019572726	1	1	ENSAPLT00000014588	TTN
GO:0043179	rhythmic excitation	0.019572726	1	1	ENSAPLT00000013225	EDN1
GO:0043438	acetoacetic acid metabolic process	0.019572726	1	1	ENSAPLT00000014021	TYRP1
GO:0044252	negative regulation of multicellular organismal metabolic process	0.019572726	1	1	ENSAPLT00000013899	ARRDC3
GO:0045123	cellular extravasation	0.019572726	1	1	ENSAPLT00000013907	ITGA1
GO:0046439	L-cysteine metabolic process	0.019572726	1	1	ENSAPLT00000014042	CDO1
GO:0046456	icosanoid biosynthetic process	0.019572726	1	1	ENSAPLT00000013625	PLA2G4A
GO:0046880	regulation of follicle-stimulating hormone secretion	0.019572726	1	1	ENSAPLT00000004798	INHBA
GO:0048144	fibroblast proliferation	0.019572726	1	1	ENSAPLT00000011034	WNT7B
GO:0048880	sensory system development	0.019572726	1	1	ENSAPLT00000013725	ISL1
GO:0050674	urothelial cell proliferation	0.019572726	1	1	ENSAPLT00000003284	FGF10
GO:0050677	positive regulation of urothelial cell proliferation	0.019572726	1	1	ENSAPLT00000003284	FGF10
GO:0050865	regulation of cell activation	0.019572726	1	1	ENSAPLT00000015323	LMO4
GO:0050904	diapedesis	0.019572726	1	1	ENSAPLT00000011317	FER
GO:0051171	regulation of nitrogen compound metabolic process	0.019572726	1	1	ENSAPLT00000001777	unknow
GO:0060419	heart growth	0.019572726	1	1	ENSAPLT00000014588	TTN
GO:0060436	bronchiole morphogenesis	0.019572726	1	1	ENSAPLT00000003284	FGF10
GO:0060482	lobar bronchus development	0.019572726	1	1	ENSAPLT00000011034	WNT7B
GO:0060496	mesenchymal-epithelial cell signaling involved in lung development	0.019572726	1	1	ENSAPLT00000003284	FGF10
GO:0060560	developmental growth involved in morphogenesis	0.019572726	1	1	ENSAPLT00000011034	WNT7B
GO:0060661	submandibular salivary gland formation	0.019572726	1	1	ENSAPLT00000003284	FGF10
GO:0060879	semicircular canal fusion	0.019572726	1	1	ENSAPLT00000003284	FGF10
GO:0060913	cardiac cell fate determination	0.019572726	1	1	ENSAPLT00000013725	ISL1
GO:0061115	lung proximal/distal axis specification	0.019572726	1	1	ENSAPLT00000003284	FGF10
GO:0061485	memory T cell proliferation	0.019572726	1	1	ENSAPLT00000013317	DOCK8
GO:0061580	colon epithelial cell migration	0.019572726	1	1	ENSAPLT00000009736	ARSB
GO:0070075	tear secretion	0.019572726	1	1	ENSAPLT00000003284	FGF10
GO:0070106	interleukin-27-mediated signaling pathway	0.019572726	1	1	ENSAPLT00000012487	IL6ST
GO:0070352	positive regulation of white fat cell proliferation	0.019572726	1	1	ENSAPLT00000003284	FGF10
GO:0071879	positive regulation of adrenergic receptor signaling pathway	0.019572726	1	1	ENSAPLT00000013899	ARRDC3
GO:0072060	outer medullary collecting duct development	0.019572726	1	1	ENSAPLT00000011034	WNT7B
GO:0072108	positive regulation of mesenchymal to epithelial transition involved in metanephros morphogenesis	0.019572726	1	1	ENSAPLT00000010670	GDNF
GO:0072236	metanephric loop of Henle development	0.019572726	1	1	ENSAPLT00000011034	WNT7B
GO:0090032	negative regulation of steroid hormone biosynthetic process	0.019572726	1	1	ENSAPLT00000007678	PDE8B
GO:0090327	negative regulation of locomotion involved in locomotory behavior	0.019572726	1	1	ENSAPLT00000013899	ARRDC3
GO:0098506	polynucleotide 3 dephosphorylation	0.019572726	1	1	ENSAPLT00000016305	APTX
GO:0098542	defense response to other organism	0.019572726	1	1	ENSAPLT00000012265	IL31RA
GO:1900044	regulation of protein K63-linked ubiquitination	0.019572726	1	1	ENSAPLT00000008063	SASH1
GO:1900134	negative regulation of renin secretion into blood stream	0.019572726	1	1	ENSAPLT00000001014	F2R
GO:1901258	positive regulation of macrophage colony-stimulating factor production	0.019572726	1	1	ENSAPLT00000013725	ISL1
GO:1901360	organic cyclic compound metabolic process	0.019572726	1	1	ENSAPLT00000009693	RNF180
GO:1901509	regulation of endothelial tube morphogenesis	0.019572726	1	1	ENSAPLT00000002531	ADAMTS12
GO:1901563	response to camptothecin	0.019572726	1	1	ENSAPLT00000013286	PRKAA1
GO:1901898	negative regulation of relaxation of cardiac muscle	0.019572726	1	1	ENSAPLT00000005615	PDE4D
GO:1902203	negative regulation of hepatocyte growth factor receptor signaling pathway	0.019572726	1	1	ENSAPLT00000002531	ADAMTS12
GO:1902498	regulation of protein autoubiquitination	0.019572726	1	1	ENSAPLT00000008063	SASH1
GO:1902548	negative regulation of cellular response to vascular endothelial growth factor stimulus	0.019572726	1	1	ENSAPLT00000002531	ADAMTS12
GO:1903556	negative regulation of tumor necrosis factor superfamily cytokine production	0.019572726	1	1	ENSAPLT00000004801	CD274
GO:1903712	cysteine transmembrane transport	0.019572726	1	1	ENSAPLT00000015672	SLC1A1
GO:1904188	negative regulation of transformation of host cell by virus	0.019572726	1	1	ENSAPLT00000010574	FBLN1
GO:1904293	negative regulation of ERAD pathway	0.019572726	1	1	ENSAPLT00000014755	USP25
GO:2000287	positive regulation of myotome development	0.019572726	1	1	ENSAPLT00000014443	DMRT2
GO:2001113	negative regulation of cellular response to hepatocyte growth factor stimulus	0.019572726	1	1	ENSAPLT00000002531	ADAMTS12
GO:0071560	cellular response to transforming growth factor beta stimulus	0.020404573	3	30	ENSAPLT00000009685, ENSAPLT00000001256, ENSAPLT00000003302	WWOX, SMAD7, SOX5
GO:0015908	fatty acid transport	0.022140696	2	12	ENSAPLT00000005242, ENSAPLT00000005525	SLC27A6, SLC27A3
GO:0045471	response to ethanol	0.022140696	2	12	ENSAPLT00000008306, ENSAPLT00000004160	GRIN3A, GRIN2A
GO:0007409	axonogenesis	0.023835544	4	56	ENSAPLT00000016974, ENSAPLT00000001177, ENSAPLT00000001777, ENSAPLT00000007126	DLX5, CCK, unknow, SLITRK5
GO:0042472	inner ear morphogenesis	0.026717915	4	58	ENSAPLT00000003284, ENSAPLT00000016974, ENSAPLT00000016966, ENSAPLT00000012065	FGF10, DLX5, DLX6, SPRY2
GO:0031532	actin cytoskeleton reorganization	0.028409765	3	34	ENSAPLT00000003284, ENSAPLT00000003494, ENSAPLT00000011317	FGF10, PARVG, FER
GO:0008285	negative regulation of cell proliferation	0.02949971	9	220	ENSAPLT00000014555, ENSAPLT00000003284, ENSAPLT00000013331, ENSAPLT00000004798, ENSAPLT00000013907, ENSAPLT00000012065, ENSAPLT00000001777, ENSAPLT00000001014, ENSAPLT00000007952	SMARCA2, FGF10, PTCH1, INHBA, ITGA1, SPRY2, unknow, F2R, HSF1
GO:0060037	pharyngeal system development	0.029754148	2	14	ENSAPLT00000013725, ENSAPLT00000013331	ISL1, PTCH1
GO:0060322	head development	0.029754148	2	14	ENSAPLT00000016974, ENSAPLT00000016966	DLX5, DLX6
GO:0007613	memory	0.030635212	3	35	ENSAPLT00000005954, ENSAPLT00000004834, ENSAPLT00000004160	PLK2, SLC24A2, GRIN2A
GO:0060021	palate development	0.031416949	4	61	ENSAPLT00000016974, ENSAPLT00000004798, ENSAPLT00000016966, ENSAPLT00000001229	DLX5, INHBA, DLX6, ALX1
GO:0001657	ureteric bud development	0.032949687	3	36	ENSAPLT00000010670, ENSAPLT00000011401, ENSAPLT00000001256	GDNF, CRLF1, SMAD7
GO:0032436	positive regulation of proteasomal ubiquitin-dependent protein catabolic process	0.032949687	3	36	ENSAPLT00000009693, ENSAPLT00000009668, ENSAPLT00000001256	RNF180, DAB2, SMAD7
GO:0009395	phospholipid catabolic process	0.033895252	2	15	ENSAPLT00000013625, ENSAPLT00000011198	PLA2G4A, PLCG2
GO:0000132	establishment of mitotic spindle orientation	0.038245792	2	16	ENSAPLT00000003284, ENSAPLT00000012065	FGF10, SPRY2
GO:0008589	regulation of smoothened signaling pathway	0.038245792	2	16	ENSAPLT00000003284, ENSAPLT00000013331	FGF10, PTCH1
GO:0010862	positive regulation of pathway-restricted SMAD protein phosphorylation	0.038245792	2	16	ENSAPLT00000004798, ENSAPLT00000009668	INHBA, DAB2
GO:0033137	negative regulation of peptidyl-serine phosphorylation	0.038245792	2	16	ENSAPLT00000001256, ENSAPLT00000005615	SMAD7, PDE4D
GO:0051145	smooth muscle cell differentiation	0.038245792	2	16	ENSAPLT00000003284, ENSAPLT00000011034	FGF10, WNT7B
GO:0002067	glandular epithelial cell differentiation	0.038763588	1	2	ENSAPLT00000012265	IL31RA
GO:0002248	connective tissue replacement involved in inflammatory response wound healing	0.038763588	1	2	ENSAPLT00000001014	F2R
GO:0003100	regulation of systemic arterial blood pressure by endothelin	0.038763588	1	2	ENSAPLT00000013225	EDN1
GO:0003266	regulation of secondary heart field cardioblast proliferation	0.038763588	1	2	ENSAPLT00000013725	ISL1
GO:0006435	threonyl-tRNA aminoacylation	0.038763588	1	2	ENSAPLT00000016816	unknow
GO:0006537	glutamate biosynthetic process	0.038763588	1	2	ENSAPLT00000007816	SLC1A3
GO:0006564	L-serine biosynthetic process	0.038763588	1	2	ENSAPLT00000005603	PSAT1
GO:0006610	ribosomal protein import into nucleus	0.038763588	1	2	ENSAPLT00000009795	IPO11
GO:0007260	tyrosine phosphorylation of STAT protein	0.038763588	1	2	ENSAPLT00000001014	F2R
GO:0016332	establishment or maintenance of polarity of embryonic epithelium	0.038763588	1	2	ENSAPLT00000011034	WNT7B
GO:0019058	viral life cycle	0.038763588	1	2	ENSAPLT00000015651	PCSK5
GO:0019371	cyclooxygenase pathway	0.038763588	1	2	ENSAPLT00000014480	PTGS2
GO:0021514	ventral spinal cord interneuron differentiation	0.038763588	1	2	ENSAPLT00000015323	LMO4
GO:0021524	visceral motor neuron differentiation	0.038763588	1	2	ENSAPLT00000013725	ISL1
GO:0021545	cranial nerve development	0.038763588	1	2	ENSAPLT00000007816	SLC1A3
GO:0021559	trigeminal nerve development	0.038763588	1	2	ENSAPLT00000013725	ISL1
GO:0021773	striatal medium spiny neuron differentiation	0.038763588	1	2	ENSAPLT00000004798	INHBA
GO:0021997	neural plate axis specification	0.038763588	1	2	ENSAPLT00000013331	PTCH1
GO:0030431	sleep	0.038763588	1	2	ENSAPLT00000004160	GRIN2A
GO:0031223	auditory behavior	0.038763588	1	2	ENSAPLT00000007816	SLC1A3
GO:0032513	negative regulation of protein phosphatase type 2B activity	0.038763588	1	2	ENSAPLT00000007291	CMYA5
GO:0032731	positive regulation of interleukin-1 beta production	0.038763588	1	2	ENSAPLT00000013725	ISL1
GO:0032770	positive regulation of monooxygenase activity	0.038763588	1	2	ENSAPLT00000010670	GDNF
GO:0033058	directional locomotion	0.038763588	1	2	ENSAPLT00000004160	GRIN2A
GO:0034436	glycoprotein transport	0.038763588	1	2	ENSAPLT00000016235	VLDLR
GO:0035026	leading edge cell differentiation	0.038763588	1	2	ENSAPLT00000009668	DAB2
GO:0035106	operant conditioning	0.038763588	1	2	ENSAPLT00000007678	PDE8B
GO:0035815	positive regulation of renal sodium excretion	0.038763588	1	2	ENSAPLT00000013225	EDN1
GO:0038109	Kit signaling pathway	0.038763588	1	2	ENSAPLT00000011317	FER
GO:0042503	tyrosine phosphorylation of Stat3 protein	0.038763588	1	2	ENSAPLT00000011317	FER
GO:0042693	muscle cell fate commitment	0.038763588	1	2	ENSAPLT00000003284	FGF10
GO:0042701	progesterone secretion	0.038763588	1	2	ENSAPLT00000004798	INHBA
GO:0044337	canonical Wnt signaling pathway involved in positive regulation of apoptotic process	0.038763588	1	2	ENSAPLT00000001777	unknow
GO:0046642	negative regulation of alpha-beta T cell proliferation	0.038763588	1	2	ENSAPLT00000012399	CBLB
GO:0046877	regulation of saliva secretion	0.038763588	1	2	ENSAPLT00000003284	FGF10
GO:0048023	positive regulation of melanin biosynthetic process	0.038763588	1	2	ENSAPLT00000014021	TYRP1
GO:0048807	female genitalia morphogenesis	0.038763588	1	2	ENSAPLT00000003284	FGF10
GO:0048861	leukemia inhibitory factor signaling pathway	0.038763588	1	2	ENSAPLT00000012487	IL6ST
GO:0051252	regulation of RNA metabolic process	0.038763588	1	2	ENSAPLT00000008460	NOVA1
GO:0051771	negative regulation of nitric-oxide synthase biosynthetic process	0.038763588	1	2	ENSAPLT00000013225	EDN1
GO:0055002	striated muscle cell development	0.038763588	1	2	ENSAPLT00000014588	TTN
GO:0060078	regulation of postsynaptic membrane potential	0.038763588	1	2	ENSAPLT00000004160	GRIN2A
GO:0060164	regulation of timing of neuron differentiation	0.038763588	1	2	ENSAPLT00000003302	SOX5
GO:0060166	olfactory pit development	0.038763588	1	2	ENSAPLT00000016974	DLX5
GO:0060279	positive regulation of ovulation	0.038763588	1	2	ENSAPLT00000004798	INHBA
GO:0060437	lung growth	0.038763588	1	2	ENSAPLT00000012065	SPRY2
GO:0060535	trachea cartilage morphogenesis	0.038763588	1	2	ENSAPLT00000011034	WNT7B
GO:0060585	positive regulation of prostaglandin-endoperoxide synthase activity	0.038763588	1	2	ENSAPLT00000013225	EDN1
GO:0060667	branch elongation involved in salivary gland morphogenesis	0.038763588	1	2	ENSAPLT00000003284	FGF10
GO:0060689	cell differentiation involved in salivary gland development	0.038763588	1	2	ENSAPLT00000009375	CLCN2
GO:0060915	mesenchymal cell differentiation involved in lung development	0.038763588	1	2	ENSAPLT00000003284	FGF10
GO:0061005	cell differentiation involved in kidney development	0.038763588	1	2	ENSAPLT00000013331	PTCH1
GO:0061033	secretion by lung epithelial cell involved in lung growth	0.038763588	1	2	ENSAPLT00000003284	FGF10
GO:0070104	negative regulation of interleukin-6-mediated signaling pathway	0.038763588	1	2	ENSAPLT00000012487	IL6ST
GO:0070384	Harderian gland development	0.038763588	1	2	ENSAPLT00000003284	FGF10
GO:0071236	cellular response to antibiotic	0.038763588	1	2	ENSAPLT00000013625	PLA2G4A
GO:0071338	positive regulation of hair follicle cell proliferation	0.038763588	1	2	ENSAPLT00000003284	FGF10
GO:0071657	positive regulation of granulocyte colony-stimulating factor production	0.038763588	1	2	ENSAPLT00000013725	ISL1
GO:0072053	renal inner medulla development	0.038763588	1	2	ENSAPLT00000011034	WNT7B
GO:0072054	renal outer medulla development	0.038763588	1	2	ENSAPLT00000011034	WNT7B
GO:0072061	inner medullary collecting duct development	0.038763588	1	2	ENSAPLT00000011034	WNT7B
GO:0072203	cell proliferation involved in metanephros development	0.038763588	1	2	ENSAPLT00000013331	PTCH1
GO:0090285	negative regulation of protein glycosylation in Golgi	0.038763588	1	2	ENSAPLT00000005027	ACER2
GO:0097154	GABAergic neuron differentiation	0.038763588	1	2	ENSAPLT00000004798	INHBA
GO:1902774	late endosome to lysosome transport	0.038763588	1	2	ENSAPLT00000005433	VPS41
GO:1904237	positive regulation of substrate-dependent cell migration, cell attachment to substrate	0.038763588	1	2	ENSAPLT00000010574	FBLN1
GO:2000370	positive regulation of clathrin-mediated endocytosis	0.038763588	1	2	ENSAPLT00000009668	DAB2
GO:2001181	positive regulation of interleukin-10 secretion	0.038763588	1	2	ENSAPLT00000004801	CD274
GO:2001202	negative regulation of transforming growth factor-beta secretion	0.038763588	1	2	ENSAPLT00000010574	FBLN1
GO:0008284	positive regulation of cell proliferation	0.040257209	9	233	ENSAPLT00000013725, ENSAPLT00000003284, ENSAPLT00000005027, ENSAPLT00000011034, ENSAPLT00000012265, ENSAPLT00000010670, ENSAPLT00000013225, ENSAPLT00000011401, ENSAPLT00000012487	ISL1, FGF10, ACER2, WNT7B, IL31RA, GDNF, EDN1, CRLF1, IL6ST
GO:0010628	positive regulation of gene expression	0.040326066	8	197	ENSAPLT00000002201, ENSAPLT00000011034, ENSAPLT00000004798, ENSAPLT00000013286, ENSAPLT00000012065, ENSAPLT00000010574, ENSAPLT00000015756, ENSAPLT00000012953	NFIL3, WNT7B, INHBA, PRKAA1, SPRY2, FBLN1, DDX58, TLE1
GO:0048538	thymus development	0.040421968	3	39	ENSAPLT00000003284, ENSAPLT00000015323, ENSAPLT00000001777	FGF10, LMO4, unknow
GO:0048167	regulation of synaptic plasticity	0.04279604	2	17	ENSAPLT00000005954, ENSAPLT00000004160	PLK2, GRIN2A
GO:0003007	heart morphogenesis	0.043086818	3	40	ENSAPLT00000013725, ENSAPLT00000013331, ENSAPLT00000014588	ISL1, PTCH1, TTN
GO:0043588	skin development	0.043086818	3	40	ENSAPLT00000013899, ENSAPLT00000001777, ENSAPLT00000007126	ARRDC3, unknow, SLITRK5
GO:0007612	learning	0.045837418	3	41	ENSAPLT00000004834, ENSAPLT00000005940, ENSAPLT00000004160	SLC24A2, AMPH, GRIN2A
GO:0000281	mitotic cytokinesis	0.047536568	2	18	ENSAPLT00000005018, ENSAPLT00000001777	SNX18, unknow
