## supplemental TableS14 for "Genomic analyses reveal the origin of domestic ducks and identify different genetic underpinnings of wild ducks"

GO_Accession	GO_term_name	GO domain	P-value	Number	Size	gene_transcript_ID	gene_symbol
GO:0042517	positive regulation of tyrosine phosphorylation of Stat3 protein	biological_process	6.29E-05	4	12	ENSAPLT00000013725, ENSAPLT00000012265, ENSAPLT00000011401, ENSAPLT00000012487	ISL1, IL31RA, CRLF1, IL6ST
GO:0032925	regulation of activin receptor signaling pathway	biological_process	0.000381864	2	2	ENSAPLT00000003284, ENSAPLT00000001256	FGF10, SMAD7
GO:0051482	positive regulation of cytosolic calcium ion concentration involved in phospholipase C-activating G-protein coupled signaling pathway	biological_process	0.000386558	3	8	ENSAPLT00000013225, ENSAPLT00000003400, ENSAPLT00000010445	EDN1, RXFP3, LPAR1
GO:0009597	detection of virus	biological_process	0.00113074	2	3	ENSAPLT00000006027, ENSAPLT00000015756	SERINC5, DDX58
GO:0070779	D-aspartate import	biological_process	0.00113074	2	3	ENSAPLT00000015672, ENSAPLT00000007816	SLC1A1, SLC1A3
GO:0003338	metanephros morphogenesis	biological_process	0.002232207	2	4	ENSAPLT00000003284, ENSAPLT00000011034	FGF10, WNT7B
GO:0005127	ciliary neurotrophic factor receptor binding	molecular_function	0.002232207	2	4	ENSAPLT00000011401, ENSAPLT00000012487	CRLF1, IL6ST
GO:0051938	L-glutamate import	biological_process	0.002232207	2	4	ENSAPLT00000015672, ENSAPLT00000007816	SLC1A1, SLC1A3
GO:0005262	calcium channel activity	molecular_function	0.002390488	5	48	ENSAPLT00000011580, ENSAPLT00000008306, ENSAPLT00000015781, ENSAPLT00000004834, ENSAPLT00000004160	unknow, GRIN3A, ITPR2, SLC24A2, GRIN2A
GO:2001240	negative regulation of extrinsic apoptotic signaling pathway in absence of ligand	biological_process	0.003441473	3	16	ENSAPLT00000003284, ENSAPLT00000010670, ENSAPLT00000001385	FGF10, GDNF, CX3CR1
GO:0004115	3',5'-cyclic-AMP phosphodiesterase activity	molecular_function	0.003672265	2	5	ENSAPLT00000007678, ENSAPLT00000005615	PDE8B, PDE4D
GO:0005579	membrane attack complex	cellular_component	0.003672265	2	5	ENSAPLT00000009361, ENSAPLT00000009483	C9, C7
GO:0032725	positive regulation of granulocyte macrophage colony-stimulating factor production	biological_process	0.003672265	2	5	ENSAPLT00000013725, ENSAPLT00000015756	ISL1, DDX58
GO:0060541	respiratory system development	biological_process	0.003672265	2	5	ENSAPLT00000003284, ENSAPLT00000012065	FGF10, SPRY2
GO:0007368	determination of left/right symmetry	biological_process	0.003701028	5	53	ENSAPLT00000005917, ENSAPLT00000015651, ENSAPLT00000003284, ENSAPLT00000010700, ENSAPLT00000014364	AP1B1, PCSK5, FGF10, DPCD, IFT74
GO:0005234	extracellular-glutamate-gated ion channel activity	molecular_function	0.004118929	3	17	ENSAPLT00000008306, ENSAPLT00000012651, ENSAPLT00000004160	GRIN3A, GRIA4, GRIN2A
GO:0021522	spinal cord motor neuron differentiation	biological_process	0.004118929	3	17	ENSAPLT00000013725, ENSAPLT00000013331, ENSAPLT00000015323	ISL1, PTCH1, LMO4
GO:0060425	lung morphogenesis	biological_process	0.004118929	3	17	ENSAPLT00000003284, ENSAPLT00000011034, ENSAPLT00000012065	FGF10, WNT7B, SPRY2
GO:0004970	ionotropic glutamate receptor activity	molecular_function	0.004871816	3	18	ENSAPLT00000008306, ENSAPLT00000012651, ENSAPLT00000004160	GRIN3A, GRIA4, GRIN2A
GO:0035235	ionotropic glutamate receptor signaling pathway	biological_process	0.004871816	3	18	ENSAPLT00000008306, ENSAPLT00000012651, ENSAPLT00000004160	GRIN3A, GRIA4, GRIN2A
GO:0055010	ventricular cardiac muscle tissue morphogenesis	biological_process	0.004871816	3	18	ENSAPLT00000013725, ENSAPLT00000001256, ENSAPLT00000010766	ISL1, SMAD7, PTCD2
GO:0009953	dorsal/ventral pattern formation	biological_process	0.005175988	4	36	ENSAPLT00000013331, ENSAPLT00000009928, ENSAPLT00000013225, ENSAPLT00000001777	PTCH1, CHRD, EDN1, unknow
GO:0010801	negative regulation of peptidyl-threonine phosphorylation	biological_process	0.005437324	2	6	ENSAPLT00000012065, ENSAPLT00000001256	SPRY2, SMAD7
GO:0042428	serotonin metabolic process	biological_process	0.005437324	2	6	ENSAPLT00000009693, ENSAPLT00000004160	RNF180, GRIN2A
GO:0060428	lung epithelium development	biological_process	0.005437324	2	6	ENSAPLT00000003284, ENSAPLT00000011034	FGF10, WNT7B
GO:0019221	cytokine-mediated signaling pathway	biological_process	0.006291264	4	38	ENSAPLT00000011317, ENSAPLT00000012487, ENSAPLT00000012220, ENSAPLT00000001385	FER, IL6ST, GHR, CX3CR1
GO:0006289	nucleotide-excision repair	biological_process	0.006612645	3	20	ENSAPLT00000010641, ENSAPLT00000014118, ENSAPLT00000013069	POLL, FANCC, RAD23B
GO:0030593	neutrophil chemotaxis	biological_process	0.006612645	3	20	ENSAPLT00000009697, ENSAPLT00000013907, ENSAPLT00000005615	ITGA9, ITGA1, PDE4D
GO:0050680	negative regulation of epithelial cell proliferation	biological_process	0.006904267	4	39	ENSAPLT00000013331, ENSAPLT00000014280, ENSAPLT00000014364, ENSAPLT00000001777	PTCH1, MCC, IFT74, unknow
GO:0010460	positive regulation of heart rate	biological_process	0.007514194	2	7	ENSAPLT00000015672, ENSAPLT00000013225	SLC1A1, EDN1
GO:0017146	NMDA selective glutamate receptor complex	cellular_component	0.007514194	2	7	ENSAPLT00000008306, ENSAPLT00000004160	GRIN3A, GRIN2A
GO:0017153	sodium:dicarboxylate symporter activity	molecular_function	0.007514194	2	7	ENSAPLT00000015672, ENSAPLT00000007816	SLC1A1, SLC1A3
GO:0031957	very long-chain fatty acid-CoA ligase activity	molecular_function	0.007514194	2	7	ENSAPLT00000005242, ENSAPLT00000005525	SLC27A6, SLC27A3
GO:0044295	axonal growth cone	cellular_component	0.007514194	2	7	ENSAPLT00000013416, ENSAPLT00000001777	AATK, unknow
GO:0048016	inositol phosphate-mediated signaling	biological_process	0.007514194	2	7	ENSAPLT00000015781, ENSAPLT00000013225	ITPR2, EDN1
GO:0060449	bud elongation involved in lung branching	biological_process	0.007514194	2	7	ENSAPLT00000003284, ENSAPLT00000012065	FGF10, SPRY2
GO:0001105	RNA polymerase II transcription coactivator activity	molecular_function	0.007604423	3	21	ENSAPLT00000014555, ENSAPLT00000013725, ENSAPLT00000009685	SMARCA2, ISL1, WWOX
GO:0004896	cytokine receptor activity	molecular_function	0.008679325	3	22	ENSAPLT00000012487, ENSAPLT00000012220, ENSAPLT00000001385	IL6ST, GHR, CX3CR1
GO:0035108	limb morphogenesis	biological_process	0.00983877	3	23	ENSAPLT00000015651, ENSAPLT00000003284, ENSAPLT00000013331	PCSK5, FGF10, PTCH1
GO:0001676	long-chain fatty acid metabolic process	biological_process	0.009890073	2	8	ENSAPLT00000005242, ENSAPLT00000005525	SLC27A6, SLC27A3
GO:0006835	dicarboxylic acid transport	biological_process	0.009890073	2	8	ENSAPLT00000015672, ENSAPLT00000007816	SLC1A1, SLC1A3
GO:0070102	interleukin-6-mediated signaling pathway	biological_process	0.009890073	2	8	ENSAPLT00000011317, ENSAPLT00000012487	FER, IL6ST
GO:0070493	thrombin receptor signaling pathway	biological_process	0.009890073	2	8	ENSAPLT00000001014, ENSAPLT00000003170	F2R, IQGAP2
GO:0008081	phosphoric diester hydrolase activity	molecular_function	0.010560999	4	44	ENSAPLT00000007678, ENSAPLT00000011198, ENSAPLT00000005615, ENSAPLT00000010287	PDE8B, PLCG2, PDE4D, PLCZ1
GO:0005216	ion channel activity	molecular_function	0.011868967	9	188	ENSAPLT00000011580, ENSAPLT00000013856, ENSAPLT00000009375, ENSAPLT00000008306, ENSAPLT00000015781, ENSAPLT00000014474, ENSAPLT00000010284, ENSAPLT00000012651, ENSAPLT00000004160	unknow, unknow, CLCN2, GRIN3A, ITPR2, KCNN2, TRPM3, GRIA4, GRIN2A
GO:0009611	response to wounding	biological_process	0.012416045	3	25	ENSAPLT00000001014, ENSAPLT00000007816, ENSAPLT00000004160	F2R, SLC1A3, GRIN2A
GO:0001516	prostaglandin biosynthetic process	biological_process	0.012552537	2	9	ENSAPLT00000014480, ENSAPLT00000013225	PTGS2, EDN1
GO:0004467	long-chain fatty acid-CoA ligase activity	molecular_function	0.012552537	2	9	ENSAPLT00000005242, ENSAPLT00000005525	SLC27A6, SLC27A3
GO:0005313	L-glutamate transmembrane transporter activity	molecular_function	0.012552537	2	9	ENSAPLT00000015672, ENSAPLT00000007816	SLC1A1, SLC1A3
GO:0031290	retinal ganglion cell axon guidance	biological_process	0.012552537	2	9	ENSAPLT00000013725, ENSAPLT00000006486	ISL1, EFNA5
GO:0035025	positive regulation of Rho protein signal transduction	biological_process	0.012552537	2	9	ENSAPLT00000001014, ENSAPLT00000010445	F2R, LPAR1
GO:0061029	eyelid development in camera-type eye	biological_process	0.012552537	2	9	ENSAPLT00000004798, ENSAPLT00000009828	INHBA, MAP3K1
GO:0089711	L-glutamate transmembrane transport	biological_process	0.012552537	2	9	ENSAPLT00000015672, ENSAPLT00000007816	SLC1A1, SLC1A3
GO:0006816	calcium ion transport	biological_process	0.013377614	5	72	ENSAPLT00000008306, ENSAPLT00000015781, ENSAPLT00000004834, ENSAPLT00000010287, ENSAPLT00000004160	GRIN3A, ITPR2, SLC24A2, PLCZ1, GRIN2A
GO:0008544	epidermis development	biological_process	0.015344059	3	27	ENSAPLT00000003284, ENSAPLT00000013331, ENSAPLT00000014364	FGF10, PTCH1, IFT74
GO:0015813	L-glutamate transport	biological_process	0.015489534	2	10	ENSAPLT00000015672, ENSAPLT00000007816	SLC1A1, SLC1A3
GO:0021591	ventricular system development	biological_process	0.015489534	2	10	ENSAPLT00000010700, ENSAPLT00000014588	DPCD, TTN
GO:0043616	keratinocyte proliferation	biological_process	0.015489534	2	10	ENSAPLT00000003284, ENSAPLT00000013331	FGF10, PTCH1
GO:0044262	cellular carbohydrate metabolic process	biological_process	0.015489534	2	10	ENSAPLT00000001219, ENSAPLT00000017126	GLB1, LDHB
GO:0051642	centrosome localization	biological_process	0.015489534	2	10	ENSAPLT00000003604, ENSAPLT00000015153	PARD3, SEMA6A
GO:2001241	positive regulation of extrinsic apoptotic signaling pathway in absence of ligand	biological_process	0.015489534	2	10	ENSAPLT00000004798, ENSAPLT00000009685	INHBA, WWOX
GO:0008021	synaptic vesicle	cellular_component	0.01636046	4	50	ENSAPLT00000005901, ENSAPLT00000005940, ENSAPLT00000004610, ENSAPLT00000004160	RAB3C, AMPH, SV2C, GRIN2A
GO:0030326	embryonic limb morphogenesis	biological_process	0.01636046	4	50	ENSAPLT00000016974, ENSAPLT00000013331, ENSAPLT00000016966, ENSAPLT00000001229	DLX5, PTCH1, DLX6, ALX1
GO:0032496	response to lipopolysaccharide	biological_process	0.017486706	4	51	ENSAPLT00000011317, ENSAPLT00000011198, ENSAPLT00000001014, ENSAPLT00000007952	FER, PLCG2, F2R, HSF1
GO:0030317	sperm motility	biological_process	0.018628067	3	29	ENSAPLT00000012138, ENSAPLT00000010700, ENSAPLT00000016451	DDX4, DPCD, DNAJA1
GO:0000210	NAD+ diphosphatase activity	molecular_function	0.019572726	1	1	ENSAPLT00000010883	NUDT12
GO:0001519	peptide amidation	biological_process	0.019572726	1	1	ENSAPLT00000010027	PAM
GO:0001941	postsynaptic membrane organization	biological_process	0.019572726	1	1	ENSAPLT00000010670	GDNF
GO:0002001	renin secretion into blood stream	biological_process	0.019572726	1	1	ENSAPLT00000015651	PCSK5
GO:0002282	microglial cell activation involved in immune response	biological_process	0.019572726	1	1	ENSAPLT00000001385	CX3CR1
GO:0002316	follicular B cell differentiation	biological_process	0.019572726	1	1	ENSAPLT00000011198	PLCG2
GO:0002438	acute inflammatory response to antigenic stimulus	biological_process	0.019572726	1	1	ENSAPLT00000012265	IL31RA
GO:0004321	fatty-acyl-CoA synthase activity	molecular_function	0.019572726	1	1	ENSAPLT00000005525	SLC27A3
GO:0004504	peptidylglycine monooxygenase activity	molecular_function	0.019572726	1	1	ENSAPLT00000010027	PAM
GO:0004598	peptidylamidoglycolate lyase activity	molecular_function	0.019572726	1	1	ENSAPLT00000010027	PAM
GO:0004648	O-phospho-L-serine:2-oxoglutarate aminotransferase activity	molecular_function	0.019572726	1	1	ENSAPLT00000005603	PSAT1
GO:0004706	JUN kinase kinase kinase activity	molecular_function	0.019572726	1	1	ENSAPLT00000009828	MAP3K1
GO:0004903	growth hormone receptor activity	molecular_function	0.019572726	1	1	ENSAPLT00000012220	GHR
GO:0004915	interleukin-6 receptor activity	molecular_function	0.019572726	1	1	ENSAPLT00000012487	IL6ST
GO:0004921	interleukin-11 receptor activity	molecular_function	0.019572726	1	1	ENSAPLT00000012487	IL6ST
GO:0005169	neurotrophin TRKB receptor binding	molecular_function	0.019572726	1	1	ENSAPLT00000006486	EFNA5
GO:0005314	high-affinity glutamate transmembrane transporter activity	molecular_function	0.019572726	1	1	ENSAPLT00000007816	SLC1A3
GO:0006518	peptide metabolic process	biological_process	0.019572726	1	1	ENSAPLT00000010027	PAM
GO:0006742	NADP catabolic process	biological_process	0.019572726	1	1	ENSAPLT00000010883	NUDT12
GO:0007343	egg activation	biological_process	0.019572726	1	1	ENSAPLT00000010287	PLCZ1
GO:0007589	body fluid secretion	biological_process	0.019572726	1	1	ENSAPLT00000013225	EDN1
GO:0008746	NAD(P)+ transhydrogenase activity	molecular_function	0.019572726	1	1	ENSAPLT00000002474	NNT
GO:0008750	NAD(P)+ transhydrogenase (AB-specific) activity	molecular_function	0.019572726	1	1	ENSAPLT00000002474	NNT
GO:0008967	phosphoglycolate phosphatase activity	molecular_function	0.019572726	1	1	ENSAPLT00000016305	APTX
GO:0009341	beta-galactosidase complex	cellular_component	0.019572726	1	1	ENSAPLT00000001219	GLB1
GO:0009449	gamma-aminobutyric acid biosynthetic process	biological_process	0.019572726	1	1	ENSAPLT00000007816	SLC1A3
GO:0009798	axis specification	biological_process	0.019572726	1	1	ENSAPLT00000001777	unknow
GO:0010157	response to chlorate	biological_process	0.019572726	1	1	ENSAPLT00000013331	PTCH1
GO:0014733	regulation of skeletal muscle adaptation	biological_process	0.019572726	1	1	ENSAPLT00000007291	CMYA5
GO:0015977	carbon fixation	biological_process	0.019572726	1	1	ENSAPLT00000012138	DDX4
GO:0016005	phospholipase A2 activator activity	molecular_function	0.019572726	1	1	ENSAPLT00000014854	PLAA
GO:0016212	kynurenine-oxoglutarate transaminase activity	molecular_function	0.019572726	1	1	ENSAPLT00000016017	CCBL2
GO:0016716	oxidoreductase activity, acting on paired donors, with incorporation or reduction of molecular oxygen, another compound as one donor, and incorporation of one atom of oxygen	molecular_function	0.019572726	1	1	ENSAPLT00000014021	TYRP1
GO:0016984	ribulose-bisphosphate carboxylase activity	molecular_function	0.019572726	1	1	ENSAPLT00000012138	DDX4
GO:0017172	cysteine dioxygenase activity	molecular_function	0.019572726	1	1	ENSAPLT00000014042	CDO1
GO:0019677	NAD catabolic process	biological_process	0.019572726	1	1	ENSAPLT00000010883	NUDT12
GO:0019970	interleukin-11 binding	molecular_function	0.019572726	1	1	ENSAPLT00000012487	IL6ST
GO:0019981	interleukin-6 binding	molecular_function	0.019572726	1	1	ENSAPLT00000012487	IL6ST
GO:0021784	postganglionic parasympathetic fiber development	biological_process	0.019572726	1	1	ENSAPLT00000010670	GDNF
GO:0021919	BMP signaling pathway involved in spinal cord dorsal/ventral patterning	biological_process	0.019572726	1	1	ENSAPLT00000009928	CHRD
GO:0030167	proteoglycan catabolic process	biological_process	0.019572726	1	1	ENSAPLT00000002531	ADAMTS12
GO:0030185	nitric oxide transport	biological_process	0.019572726	1	1	ENSAPLT00000013225	EDN1
GO:0030366	molybdopterin synthase activity	molecular_function	0.019572726	1	1	ENSAPLT00000014571	MOCS2
GO:0030669	clathrin-coated endocytic vesicle membrane	cellular_component	0.019572726	1	1	ENSAPLT00000014021	TYRP1
GO:0031345	negative regulation of cell projection organization	biological_process	0.019572726	1	1	ENSAPLT00000012065	SPRY2
GO:0031583	phospholipase D-activating G-protein coupled receptor signaling pathway	biological_process	0.019572726	1	1	ENSAPLT00000013225	EDN1
GO:0031622	positive regulation of fever generation	biological_process	0.019572726	1	1	ENSAPLT00000014480	PTGS2
GO:0031651	negative regulation of heat generation	biological_process	0.019572726	1	1	ENSAPLT00000013899	ARRDC3
GO:0031707	endothelin A receptor binding	molecular_function	0.019572726	1	1	ENSAPLT00000013225	EDN1
GO:0032482	Rab protein signal transduction	biological_process	0.019572726	1	1	ENSAPLT00000013416	AATK
GO:0032730	positive regulation of interleukin-1 alpha production	biological_process	0.019572726	1	1	ENSAPLT00000013725	ISL1
GO:0033007	negative regulation of mast cell activation involved in immune response	biological_process	0.019572726	1	1	ENSAPLT00000011317	FER
GO:0033229	cysteine transmembrane transporter activity	molecular_function	0.019572726	1	1	ENSAPLT00000015672	SLC1A1
GO:0034103	regulation of tissue remodeling	biological_process	0.019572726	1	1	ENSAPLT00000006449	THBS4
GO:0034447	very-low-density lipoprotein particle clearance	biological_process	0.019572726	1	1	ENSAPLT00000016235	VLDLR
GO:0035529	NADH pyrophosphatase activity	molecular_function	0.019572726	1	1	ENSAPLT00000010883	NUDT12
GO:0035745	T-helper 2 cell cytokine production	biological_process	0.019572726	1	1	ENSAPLT00000012265	IL31RA
GO:0035887	aortic smooth muscle cell differentiation	biological_process	0.019572726	1	1	ENSAPLT00000014555	SMARCA2
GO:0036119	response to platelet-derived growth factor	biological_process	0.019572726	1	1	ENSAPLT00000011317	FER
GO:0038024	cargo receptor activity	molecular_function	0.019572726	1	1	ENSAPLT00000009668	DAB2
GO:0038025	reelin receptor activity	molecular_function	0.019572726	1	1	ENSAPLT00000016235	VLDLR
GO:0038028	insulin receptor signaling pathway via phosphatidylinositol 3-kinase	biological_process	0.019572726	1	1	ENSAPLT00000011317	FER
GO:0038095	Fc-epsilon receptor signaling pathway	biological_process	0.019572726	1	1	ENSAPLT00000011317	FER
GO:0038154	interleukin-11-mediated signaling pathway	biological_process	0.019572726	1	1	ENSAPLT00000012487	IL6ST
GO:0042089	cytokine biosynthetic process	biological_process	0.019572726	1	1	ENSAPLT00000015651	PCSK5
GO:0042313	protein kinase C deactivation	biological_process	0.019572726	1	1	ENSAPLT00000013225	EDN1
GO:0042659	regulation of cell fate specification	biological_process	0.019572726	1	1	ENSAPLT00000015323	LMO4
GO:0042883	cysteine transport	biological_process	0.019572726	1	1	ENSAPLT00000015672	SLC1A1
GO:0043056	forward locomotion	biological_process	0.019572726	1	1	ENSAPLT00000014588	TTN
GO:0043179	rhythmic excitation	biological_process	0.019572726	1	1	ENSAPLT00000013225	EDN1
GO:0043438	acetoacetic acid metabolic process	biological_process	0.019572726	1	1	ENSAPLT00000014021	TYRP1
GO:0043509	activin A complex	cellular_component	0.019572726	1	1	ENSAPLT00000004798	INHBA
GO:0044252	negative regulation of multicellular organismal metabolic process	biological_process	0.019572726	1	1	ENSAPLT00000013899	ARRDC3
GO:0045123	cellular extravasation	biological_process	0.019572726	1	1	ENSAPLT00000013907	ITGA1
GO:0046403	polynucleotide 3'-phosphatase activity	molecular_function	0.019572726	1	1	ENSAPLT00000016305	APTX
GO:0046439	L-cysteine metabolic process	biological_process	0.019572726	1	1	ENSAPLT00000014042	CDO1
GO:0046456	icosanoid biosynthetic process	biological_process	0.019572726	1	1	ENSAPLT00000013625	PLA2G4A
GO:0046880	regulation of follicle-stimulating hormone secretion	biological_process	0.019572726	1	1	ENSAPLT00000004798	INHBA
GO:0047315	kynurenine-glyoxylate transaminase activity	molecular_function	0.019572726	1	1	ENSAPLT00000016017	CCBL2
GO:0048144	fibroblast proliferation	biological_process	0.019572726	1	1	ENSAPLT00000011034	WNT7B
GO:0048880	sensory system development	biological_process	0.019572726	1	1	ENSAPLT00000013725	ISL1
GO:0050265	RNA uridylyltransferase activity	molecular_function	0.019572726	1	1	ENSAPLT00000016201	ZCCHC6
GO:0050674	urothelial cell proliferation	biological_process	0.019572726	1	1	ENSAPLT00000003284	FGF10
GO:0050677	positive regulation of urothelial cell proliferation	biological_process	0.019572726	1	1	ENSAPLT00000003284	FGF10
GO:0050865	regulation of cell activation	biological_process	0.019572726	1	1	ENSAPLT00000015323	LMO4
GO:0050904	diapedesis	biological_process	0.019572726	1	1	ENSAPLT00000011317	FER
GO:0051171	regulation of nitrogen compound metabolic process	biological_process	0.019572726	1	1	ENSAPLT00000001777	unknow
GO:0051267	CP2 mannose-ethanolamine phosphotransferase activity	molecular_function	0.019572726	1	1	ENSAPLT00000009831	PIGG
GO:0060419	heart growth	biological_process	0.019572726	1	1	ENSAPLT00000014588	TTN
GO:0060436	bronchiole morphogenesis	biological_process	0.019572726	1	1	ENSAPLT00000003284	FGF10
GO:0060482	lobar bronchus development	biological_process	0.019572726	1	1	ENSAPLT00000011034	WNT7B
GO:0060496	mesenchymal-epithelial cell signaling involved in lung development	biological_process	0.019572726	1	1	ENSAPLT00000003284	FGF10
GO:0060560	developmental growth involved in morphogenesis	biological_process	0.019572726	1	1	ENSAPLT00000011034	WNT7B
GO:0060661	submandibular salivary gland formation	biological_process	0.019572726	1	1	ENSAPLT00000003284	FGF10
GO:0060879	semicircular canal fusion	biological_process	0.019572726	1	1	ENSAPLT00000003284	FGF10
GO:0060913	cardiac cell fate determination	biological_process	0.019572726	1	1	ENSAPLT00000013725	ISL1
GO:0061115	lung proximal/distal axis specification	biological_process	0.019572726	1	1	ENSAPLT00000003284	FGF10
GO:0061485	memory T cell proliferation	biological_process	0.019572726	1	1	ENSAPLT00000013317	DOCK8
GO:0061580	colon epithelial cell migration	biological_process	0.019572726	1	1	ENSAPLT00000009736	ARSB
GO:0070022	transforming growth factor beta receptor homodimeric complex	cellular_component	0.019572726	1	1	ENSAPLT00000009668	DAB2
GO:0070075	tear secretion	biological_process	0.019572726	1	1	ENSAPLT00000003284	FGF10
GO:0070106	interleukin-27-mediated signaling pathway	biological_process	0.019572726	1	1	ENSAPLT00000012487	IL6ST
GO:0070352	positive regulation of white fat cell proliferation	biological_process	0.019572726	1	1	ENSAPLT00000003284	FGF10
GO:0071879	positive regulation of adrenergic receptor signaling pathway	biological_process	0.019572726	1	1	ENSAPLT00000013899	ARRDC3
GO:0072060	outer medullary collecting duct development	biological_process	0.019572726	1	1	ENSAPLT00000011034	WNT7B
GO:0072108	positive regulation of mesenchymal to epithelial transition involved in metanephros morphogenesis	biological_process	0.019572726	1	1	ENSAPLT00000010670	GDNF
GO:0072236	metanephric loop of Henle development	biological_process	0.019572726	1	1	ENSAPLT00000011034	WNT7B
GO:0090032	negative regulation of steroid hormone biosynthetic process	biological_process	0.019572726	1	1	ENSAPLT00000007678	PDE8B
GO:0090327	negative regulation of locomotion involved in locomotory behavior	biological_process	0.019572726	1	1	ENSAPLT00000013899	ARRDC3
GO:0098506	polynucleotide 3' dephosphorylation	biological_process	0.019572726	1	1	ENSAPLT00000016305	APTX
GO:0098542	defense response to other organism	biological_process	0.019572726	1	1	ENSAPLT00000012265	IL31RA
GO:1900044	regulation of protein K63-linked ubiquitination	biological_process	0.019572726	1	1	ENSAPLT00000008063	SASH1
GO:1900134	negative regulation of renin secretion into blood stream	biological_process	0.019572726	1	1	ENSAPLT00000001014	F2R
GO:1901258	positive regulation of macrophage colony-stimulating factor production	biological_process	0.019572726	1	1	ENSAPLT00000013725	ISL1
GO:1901360	organic cyclic compound metabolic process	biological_process	0.019572726	1	1	ENSAPLT00000009693	RNF180
GO:1901509	regulation of endothelial tube morphogenesis	biological_process	0.019572726	1	1	ENSAPLT00000002531	ADAMTS12
GO:1901563	response to camptothecin	biological_process	0.019572726	1	1	ENSAPLT00000013286	PRKAA1
GO:1901898	negative regulation of relaxation of cardiac muscle	biological_process	0.019572726	1	1	ENSAPLT00000005615	PDE4D
GO:1902203	negative regulation of hepatocyte growth factor receptor signaling pathway	biological_process	0.019572726	1	1	ENSAPLT00000002531	ADAMTS12
GO:1902498	regulation of protein autoubiquitination	biological_process	0.019572726	1	1	ENSAPLT00000008063	SASH1
GO:1902548	negative regulation of cellular response to vascular endothelial growth factor stimulus	biological_process	0.019572726	1	1	ENSAPLT00000002531	ADAMTS12
GO:1903556	negative regulation of tumor necrosis factor superfamily cytokine production	biological_process	0.019572726	1	1	ENSAPLT00000004801	CD274
GO:1903712	cysteine transmembrane transport	biological_process	0.019572726	1	1	ENSAPLT00000015672	SLC1A1
GO:1904188	negative regulation of transformation of host cell by virus	biological_process	0.019572726	1	1	ENSAPLT00000010574	FBLN1
GO:1904293	negative regulation of ERAD pathway	biological_process	0.019572726	1	1	ENSAPLT00000014755	USP25
GO:2000287	positive regulation of myotome development	biological_process	0.019572726	1	1	ENSAPLT00000014443	DMRT2
GO:2001113	negative regulation of cellular response to hepatocyte growth factor stimulus	biological_process	0.019572726	1	1	ENSAPLT00000002531	ADAMTS12
GO:0071560	cellular response to transforming growth factor beta stimulus	biological_process	0.020404573	3	30	ENSAPLT00000009685, ENSAPLT00000001256, ENSAPLT00000003302	WWOX, SMAD7, SOX5
GO:0005578	proteinaceous extracellular matrix	cellular_component	0.021763988	7	142	ENSAPLT00000004766, ENSAPLT00000016999, ENSAPLT00000002531, ENSAPLT00000011034, ENSAPLT00000006867, ENSAPLT00000010710, ENSAPLT00000010574	ADAMTS19, HAPLN1, ADAMTS12, WNT7B, unknow, EGFLAM, FBLN1
GO:0015908	fatty acid transport	biological_process	0.022140696	2	12	ENSAPLT00000005242, ENSAPLT00000005525	SLC27A6, SLC27A3
GO:0045471	response to ethanol	biological_process	0.022140696	2	12	ENSAPLT00000008306, ENSAPLT00000004160	GRIN3A, GRIN2A
GO:0030136	clathrin-coated vesicle	cellular_component	0.022271011	3	31	ENSAPLT00000005018, ENSAPLT00000005433, ENSAPLT00000009668	SNX18, VPS41, DAB2
GO:0008201	heparin binding	molecular_function	0.022468583	4	55	ENSAPLT00000003284, ENSAPLT00000013331, ENSAPLT00000009928, ENSAPLT00000006449	FGF10, PTCH1, CHRD, THBS4
GO:0031012	extracellular matrix	cellular_component	0.023679053	6	113	ENSAPLT00000004766, ENSAPLT00000016999, ENSAPLT00000003284, ENSAPLT00000002531, ENSAPLT00000006449, ENSAPLT00000010574	ADAMTS19, HAPLN1, FGF10, ADAMTS12, THBS4, FBLN1
GO:0007409	axonogenesis	biological_process	0.023835544	4	56	ENSAPLT00000016974, ENSAPLT00000001177, ENSAPLT00000001777, ENSAPLT00000007126	DLX5, CCK, unknow, SLITRK5
GO:0016817	hydrolase activity, acting on acid anhydrides	molecular_function	0.025832513	2	13	ENSAPLT00000014555, ENSAPLT00000015756	SMARCA2, DDX58
GO:0019955	cytokine binding	molecular_function	0.025832513	2	13	ENSAPLT00000012265, ENSAPLT00000011401	IL31RA, CRLF1
GO:0042472	inner ear morphogenesis	biological_process	0.026717915	4	58	ENSAPLT00000003284, ENSAPLT00000016974, ENSAPLT00000016966, ENSAPLT00000012065	FGF10, DLX5, DLX6, SPRY2
GO:0005829	cytosol	cellular_component	0.027425425	15	441	ENSAPLT00000005975, ENSAPLT00000004287, ENSAPLT00000005433, ENSAPLT00000013625, ENSAPLT00000014042, ENSAPLT00000013225, ENSAPLT00000014571, ENSAPLT00000012376, ENSAPLT00000012065, ENSAPLT00000003400, ENSAPLT00000005454, ENSAPLT00000016451, ENSAPLT00000010287, ENSAPLT00000014118, ENSAPLT00000012953	PLIN2, RIC1, VPS41, PLA2G4A, CDO1, EDN1, MOCS2, PDCD6IP, SPRY2, RXFP3, DENND4C, DNAJA1, PLCZ1, FANCC, TLE1
GO:0031532	actin cytoskeleton reorganization	biological_process	0.028409765	3	34	ENSAPLT00000003284, ENSAPLT00000003494, ENSAPLT00000011317	FGF10, PARVG, FER
GO:0008285	negative regulation of cell proliferation	biological_process	0.02949971	9	220	ENSAPLT00000014555, ENSAPLT00000003284, ENSAPLT00000013331, ENSAPLT00000004798, ENSAPLT00000013907, ENSAPLT00000012065, ENSAPLT00000001777, ENSAPLT00000001014, ENSAPLT00000007952	SMARCA2, FGF10, PTCH1, INHBA, ITGA1, SPRY2, unknow, F2R, HSF1
GO:0003993	acid phosphatase activity	molecular_function	0.029754148	2	14	ENSAPLT00000010637, ENSAPLT00000010640	PPIP5K2, PPIP5K2
GO:0060037	pharyngeal system development	biological_process	0.029754148	2	14	ENSAPLT00000013725, ENSAPLT00000013331	ISL1, PTCH1
GO:0060322	head development	biological_process	0.029754148	2	14	ENSAPLT00000016974, ENSAPLT00000016966	DLX5, DLX6
GO:0007613	memory	biological_process	0.030635212	3	35	ENSAPLT00000005954, ENSAPLT00000004834, ENSAPLT00000004160	PLK2, SLC24A2, GRIN2A
GO:0060021	palate development	biological_process	0.031416949	4	61	ENSAPLT00000016974, ENSAPLT00000004798, ENSAPLT00000016966, ENSAPLT00000001229	DLX5, INHBA, DLX6, ALX1
GO:0005783	endoplasmic reticulum	cellular_component	0.03196893	15	450	ENSAPLT00000009831, ENSAPLT00000016292, ENSAPLT00000013416, ENSAPLT00000013625, ENSAPLT00000014480, ENSAPLT00000008468, ENSAPLT00000011782, ENSAPLT00000015781, ENSAPLT00000006449, ENSAPLT00000003010, ENSAPLT00000014411, ENSAPLT00000014755, ENSAPLT00000009634, ENSAPLT00000010063, ENSAPLT00000004160	PIGG, LRRC8C, AATK, PLA2G4A, PTGS2, SEC62, CERS6, ITPR2, THBS4, PUM3, YTHDC2, USP25, MAMDC2, ELOVL7, GRIN2A
GO:0001657	ureteric bud development	biological_process	0.032949687	3	36	ENSAPLT00000010670, ENSAPLT00000011401, ENSAPLT00000001256	GDNF, CRLF1, SMAD7
GO:0032436	positive regulation of proteasomal ubiquitin-dependent protein catabolic process	biological_process	0.032949687	3	36	ENSAPLT00000009693, ENSAPLT00000009668, ENSAPLT00000001256	RNF180, DAB2, SMAD7
GO:0045211	postsynaptic membrane	cellular_component	0.033084335	4	62	ENSAPLT00000012605, ENSAPLT00000008306, ENSAPLT00000012651, ENSAPLT00000004160	LRRC4, GRIN3A, GRIA4, GRIN2A
GO:0008536	Ran GTPase binding	molecular_function	0.033895252	2	15	ENSAPLT00000009795, ENSAPLT00000010077	IPO11, unknow
GO:0009395	phospholipid catabolic process	biological_process	0.033895252	2	15	ENSAPLT00000013625, ENSAPLT00000011198	PLA2G4A, PLCG2
GO:0031941	filamentous actin	cellular_component	0.033895252	2	15	ENSAPLT00000003170, ENSAPLT00000009828	IQGAP2, MAP3K1
GO:0000132	establishment of mitotic spindle orientation	biological_process	0.038245792	2	16	ENSAPLT00000003284, ENSAPLT00000012065	FGF10, SPRY2
GO:0008589	regulation of smoothened signaling pathway	biological_process	0.038245792	2	16	ENSAPLT00000003284, ENSAPLT00000013331	FGF10, PTCH1
GO:0010862	positive regulation of pathway-restricted SMAD protein phosphorylation	biological_process	0.038245792	2	16	ENSAPLT00000004798, ENSAPLT00000009668	INHBA, DAB2
GO:0033137	negative regulation of peptidyl-serine phosphorylation	biological_process	0.038245792	2	16	ENSAPLT00000001256, ENSAPLT00000005615	SMAD7, PDE4D
GO:0051145	smooth muscle cell differentiation	biological_process	0.038245792	2	16	ENSAPLT00000003284, ENSAPLT00000011034	FGF10, WNT7B
GO:0000213	tRNA-intron endonuclease activity	molecular_function	0.038763588	1	2	ENSAPLT00000008449	TSEN15
GO:0002067	glandular epithelial cell differentiation	biological_process	0.038763588	1	2	ENSAPLT00000012265	IL31RA
GO:0002248	connective tissue replacement involved in inflammatory response wound healing	biological_process	0.038763588	1	2	ENSAPLT00000001014	F2R
GO:0003100	regulation of systemic arterial blood pressure by endothelin	biological_process	0.038763588	1	2	ENSAPLT00000013225	EDN1
GO:0003266	regulation of secondary heart field cardioblast proliferation	biological_process	0.038763588	1	2	ENSAPLT00000013725	ISL1
GO:0004459	L-lactate dehydrogenase activity	molecular_function	0.038763588	1	2	ENSAPLT00000017126	LDHB
GO:0004565	beta-galactosidase activity	molecular_function	0.038763588	1	2	ENSAPLT00000001219	GLB1
GO:0004666	prostaglandin-endoperoxide synthase activity	molecular_function	0.038763588	1	2	ENSAPLT00000014480	PTGS2
GO:0004829	threonine-tRNA ligase activity	molecular_function	0.038763588	1	2	ENSAPLT00000016816	unknow
GO:0004923	leukemia inhibitory factor receptor activity	molecular_function	0.038763588	1	2	ENSAPLT00000012487	IL6ST
GO:0005113	patched binding	molecular_function	0.038763588	1	2	ENSAPLT00000013331	PTCH1
GO:0005119	smoothened binding	molecular_function	0.038763588	1	2	ENSAPLT00000013331	PTCH1
GO:0005219	ryanodine-sensitive calcium-release channel activity	molecular_function	0.038763588	1	2	ENSAPLT00000011580	unknow
GO:0005896	interleukin-6 receptor complex	cellular_component	0.038763588	1	2	ENSAPLT00000012487	IL6ST
GO:0005900	oncostatin-M receptor complex	cellular_component	0.038763588	1	2	ENSAPLT00000012487	IL6ST
GO:0006435	threonyl-tRNA aminoacylation	biological_process	0.038763588	1	2	ENSAPLT00000016816	unknow
GO:0006537	glutamate biosynthetic process	biological_process	0.038763588	1	2	ENSAPLT00000007816	SLC1A3
GO:0006564	L-serine biosynthetic process	biological_process	0.038763588	1	2	ENSAPLT00000005603	PSAT1
GO:0006610	ribosomal protein import into nucleus	biological_process	0.038763588	1	2	ENSAPLT00000009795	IPO11
GO:0007260	tyrosine phosphorylation of STAT protein	biological_process	0.038763588	1	2	ENSAPLT00000001014	F2R
GO:0008186	RNA-dependent ATPase activity	molecular_function	0.038763588	1	2	ENSAPLT00000014411	YTHDC2
GO:0015501	glutamate:sodium symporter activity	molecular_function	0.038763588	1	2	ENSAPLT00000015672	SLC1A1
GO:0016332	establishment or maintenance of polarity of embryonic epithelium	biological_process	0.038763588	1	2	ENSAPLT00000011034	WNT7B
GO:0019008	molybdopterin synthase complex	cellular_component	0.038763588	1	2	ENSAPLT00000014571	MOCS2
GO:0019058	viral life cycle	biological_process	0.038763588	1	2	ENSAPLT00000015651	PCSK5
GO:0019371	cyclooxygenase pathway	biological_process	0.038763588	1	2	ENSAPLT00000014480	PTGS2
GO:0021514	ventral spinal cord interneuron differentiation	biological_process	0.038763588	1	2	ENSAPLT00000015323	LMO4
GO:0021524	visceral motor neuron differentiation	biological_process	0.038763588	1	2	ENSAPLT00000013725	ISL1
GO:0021545	cranial nerve development	biological_process	0.038763588	1	2	ENSAPLT00000007816	SLC1A3
GO:0021559	trigeminal nerve development	biological_process	0.038763588	1	2	ENSAPLT00000013725	ISL1
GO:0021773	striatal medium spiny neuron differentiation	biological_process	0.038763588	1	2	ENSAPLT00000004798	INHBA
GO:0021997	neural plate axis specification	biological_process	0.038763588	1	2	ENSAPLT00000013331	PTCH1
GO:0030229	very-low-density lipoprotein particle receptor activity	molecular_function	0.038763588	1	2	ENSAPLT00000016235	VLDLR
GO:0030431	sleep	biological_process	0.038763588	1	2	ENSAPLT00000004160	GRIN2A
GO:0030617	transforming growth factor beta receptor, inhibitory cytoplasmic mediator activity	molecular_function	0.038763588	1	2	ENSAPLT00000001256	SMAD7
GO:0031094	platelet dense tubular network	cellular_component	0.038763588	1	2	ENSAPLT00000001014	F2R
GO:0031223	auditory behavior	biological_process	0.038763588	1	2	ENSAPLT00000007816	SLC1A3
GO:0031417	NatC complex	cellular_component	0.038763588	1	2	ENSAPLT00000016584	NAA35
GO:0031699	beta-3 adrenergic receptor binding	molecular_function	0.038763588	1	2	ENSAPLT00000013899	ARRDC3
GO:0031708	endothelin B receptor binding	molecular_function	0.038763588	1	2	ENSAPLT00000013225	EDN1
GO:0032513	negative regulation of protein phosphatase type 2B activity	biological_process	0.038763588	1	2	ENSAPLT00000007291	CMYA5
GO:0032731	positive regulation of interleukin-1 beta production	biological_process	0.038763588	1	2	ENSAPLT00000013725	ISL1
GO:0032770	positive regulation of monooxygenase activity	biological_process	0.038763588	1	2	ENSAPLT00000010670	GDNF
GO:0033058	directional locomotion	biological_process	0.038763588	1	2	ENSAPLT00000004160	GRIN2A
GO:0033699	DNA 5'-adenosine monophosphate hydrolase activity	molecular_function	0.038763588	1	2	ENSAPLT00000016305	APTX
GO:0034066	RIC1-RGP1 guanyl-nucleotide exchange factor complex	cellular_component	0.038763588	1	2	ENSAPLT00000004287	RIC1
GO:0034189	very-low-density lipoprotein particle binding	molecular_function	0.038763588	1	2	ENSAPLT00000016235	VLDLR
GO:0034436	glycoprotein transport	biological_process	0.038763588	1	2	ENSAPLT00000016235	VLDLR
GO:0034437	glycoprotein transporter activity	molecular_function	0.038763588	1	2	ENSAPLT00000016235	VLDLR
GO:0034665	integrin alpha1-beta1 complex	cellular_component	0.038763588	1	2	ENSAPLT00000013907	ITGA1
GO:0035026	leading edge cell differentiation	biological_process	0.038763588	1	2	ENSAPLT00000009668	DAB2
GO:0035106	operant conditioning	biological_process	0.038763588	1	2	ENSAPLT00000007678	PDE8B
GO:0035815	positive regulation of renal sodium excretion	biological_process	0.038763588	1	2	ENSAPLT00000013225	EDN1
GO:0038109	Kit signaling pathway	biological_process	0.038763588	1	2	ENSAPLT00000011317	FER
GO:0042503	tyrosine phosphorylation of Stat3 protein	biological_process	0.038763588	1	2	ENSAPLT00000011317	FER
GO:0042693	muscle cell fate commitment	biological_process	0.038763588	1	2	ENSAPLT00000003284	FGF10
GO:0042701	progesterone secretion	biological_process	0.038763588	1	2	ENSAPLT00000004798	INHBA
GO:0043205	fibril	cellular_component	0.038763588	1	2	ENSAPLT00000007816	SLC1A3
GO:0043512	inhibin A complex	cellular_component	0.038763588	1	2	ENSAPLT00000004798	INHBA
GO:0044309	neuron spine	cellular_component	0.038763588	1	2	ENSAPLT00000012605	LRRC4
GO:0044337	canonical Wnt signaling pathway involved in positive regulation of apoptotic process	biological_process	0.038763588	1	2	ENSAPLT00000001777	unknow
GO:0046642	negative regulation of alpha-beta T cell proliferation	biological_process	0.038763588	1	2	ENSAPLT00000012399	CBLB
GO:0046877	regulation of saliva secretion	biological_process	0.038763588	1	2	ENSAPLT00000003284	FGF10
GO:0048023	positive regulation of melanin biosynthetic process	biological_process	0.038763588	1	2	ENSAPLT00000014021	TYRP1
GO:0048807	female genitalia morphogenesis	biological_process	0.038763588	1	2	ENSAPLT00000003284	FGF10
GO:0048861	leukemia inhibitory factor signaling pathway	biological_process	0.038763588	1	2	ENSAPLT00000012487	IL6ST
GO:0050062	long-chain-fatty-acyl-CoA reductase activity	molecular_function	0.038763588	1	2	ENSAPLT00000007793	FAR2
GO:0050072	m7G(5')pppN diphosphatase activity	molecular_function	0.038763588	1	2	ENSAPLT00000014126	DCP2
GO:0051252	regulation of RNA metabolic process	biological_process	0.038763588	1	2	ENSAPLT00000008460	NOVA1
GO:0051771	negative regulation of nitric-oxide synthase biosynthetic process	biological_process	0.038763588	1	2	ENSAPLT00000013225	EDN1
GO:0055002	striated muscle cell development	biological_process	0.038763588	1	2	ENSAPLT00000014588	TTN
GO:0060078	regulation of postsynaptic membrane potential	biological_process	0.038763588	1	2	ENSAPLT00000004160	GRIN2A
GO:0060164	regulation of timing of neuron differentiation	biological_process	0.038763588	1	2	ENSAPLT00000003302	SOX5
GO:0060166	olfactory pit development	biological_process	0.038763588	1	2	ENSAPLT00000016974	DLX5
GO:0060279	positive regulation of ovulation	biological_process	0.038763588	1	2	ENSAPLT00000004798	INHBA
GO:0060437	lung growth	biological_process	0.038763588	1	2	ENSAPLT00000012065	SPRY2
GO:0060535	trachea cartilage morphogenesis	biological_process	0.038763588	1	2	ENSAPLT00000011034	WNT7B
GO:0060585	positive regulation of prostaglandin-endoperoxide synthase activity	biological_process	0.038763588	1	2	ENSAPLT00000013225	EDN1
GO:0060667	branch elongation involved in salivary gland morphogenesis	biological_process	0.038763588	1	2	ENSAPLT00000003284	FGF10
GO:0060689	cell differentiation involved in salivary gland development	biological_process	0.038763588	1	2	ENSAPLT00000009375	CLCN2
GO:0060915	mesenchymal cell differentiation involved in lung development	biological_process	0.038763588	1	2	ENSAPLT00000003284	FGF10
GO:0061005	cell differentiation involved in kidney development	biological_process	0.038763588	1	2	ENSAPLT00000013331	PTCH1
GO:0061033	secretion by lung epithelial cell involved in lung growth	biological_process	0.038763588	1	2	ENSAPLT00000003284	FGF10
GO:0070104	negative regulation of interleukin-6-mediated signaling pathway	biological_process	0.038763588	1	2	ENSAPLT00000012487	IL6ST
GO:0070110	ciliary neurotrophic factor receptor complex	cellular_component	0.038763588	1	2	ENSAPLT00000012487	IL6ST
GO:0070384	Harderian gland development	biological_process	0.038763588	1	2	ENSAPLT00000003284	FGF10
GO:0070699	type II activin receptor binding	molecular_function	0.038763588	1	2	ENSAPLT00000004798	INHBA
GO:0071236	cellular response to antibiotic	biological_process	0.038763588	1	2	ENSAPLT00000013625	PLA2G4A
GO:0071338	positive regulation of hair follicle cell proliferation	biological_process	0.038763588	1	2	ENSAPLT00000003284	FGF10
GO:0071633	dihydroceramidase activity	molecular_function	0.038763588	1	2	ENSAPLT00000005027	ACER2
GO:0071657	positive regulation of granulocyte colony-stimulating factor production	biological_process	0.038763588	1	2	ENSAPLT00000013725	ISL1
GO:0071942	XPC complex	cellular_component	0.038763588	1	2	ENSAPLT00000013069	RAD23B
GO:0072053	renal inner medulla development	biological_process	0.038763588	1	2	ENSAPLT00000011034	WNT7B
GO:0072054	renal outer medulla development	biological_process	0.038763588	1	2	ENSAPLT00000011034	WNT7B
GO:0072061	inner medullary collecting duct development	biological_process	0.038763588	1	2	ENSAPLT00000011034	WNT7B
GO:0072203	cell proliferation involved in metanephros development	biological_process	0.038763588	1	2	ENSAPLT00000013331	PTCH1
GO:0080019	fatty-acyl-CoA reductase (alcohol-forming) activity	molecular_function	0.038763588	1	2	ENSAPLT00000007793	FAR2
GO:0090285	negative regulation of protein glycosylation in Golgi	biological_process	0.038763588	1	2	ENSAPLT00000005027	ACER2
GO:0097058	CRLF-CLCF1 complex	cellular_component	0.038763588	1	2	ENSAPLT00000011401	CRLF1
GO:0097108	hedgehog family protein binding	molecular_function	0.038763588	1	2	ENSAPLT00000013331	PTCH1
GO:0097154	GABAergic neuron differentiation	biological_process	0.038763588	1	2	ENSAPLT00000004798	INHBA
GO:1902774	late endosome to lysosome transport	biological_process	0.038763588	1	2	ENSAPLT00000005433	VPS41
GO:1904237	positive regulation of substrate-dependent cell migration, cell attachment to substrate	biological_process	0.038763588	1	2	ENSAPLT00000010574	FBLN1
GO:2000370	positive regulation of clathrin-mediated endocytosis	biological_process	0.038763588	1	2	ENSAPLT00000009668	DAB2
GO:2001181	positive regulation of interleukin-10 secretion	biological_process	0.038763588	1	2	ENSAPLT00000004801	CD274
GO:2001202	negative regulation of transforming growth factor-beta secretion	biological_process	0.038763588	1	2	ENSAPLT00000010574	FBLN1
GO:0008284	positive regulation of cell proliferation	biological_process	0.040257209	9	233	ENSAPLT00000013725, ENSAPLT00000003284, ENSAPLT00000005027, ENSAPLT00000011034, ENSAPLT00000012265, ENSAPLT00000010670, ENSAPLT00000013225, ENSAPLT00000011401, ENSAPLT00000012487	ISL1, FGF10, ACER2, WNT7B, IL31RA, GDNF, EDN1, CRLF1, IL6ST
GO:0010628	positive regulation of gene expression	biological_process	0.040326066	8	197	ENSAPLT00000002201, ENSAPLT00000011034, ENSAPLT00000004798, ENSAPLT00000013286, ENSAPLT00000012065, ENSAPLT00000010574, ENSAPLT00000015756, ENSAPLT00000012953	NFIL3, WNT7B, INHBA, PRKAA1, SPRY2, FBLN1, DDX58, TLE1
GO:0048538	thymus development	biological_process	0.040421968	3	39	ENSAPLT00000003284, ENSAPLT00000015323, ENSAPLT00000001777	FGF10, LMO4, unknow
GO:0004435	phosphatidylinositol phospholipase C activity	molecular_function	0.04279604	2	17	ENSAPLT00000011198, ENSAPLT00000010287	PLCG2, PLCZ1
GO:0008305	integrin complex	cellular_component	0.04279604	2	17	ENSAPLT00000009697, ENSAPLT00000013907	ITGA9, ITGA1
GO:0016529	sarcoplasmic reticulum	cellular_component	0.04279604	2	17	ENSAPLT00000015781, ENSAPLT00000006449	ITPR2, THBS4
GO:0048167	regulation of synaptic plasticity	biological_process	0.04279604	2	17	ENSAPLT00000005954, ENSAPLT00000004160	PLK2, GRIN2A
GO:0003007	heart morphogenesis	biological_process	0.043086818	3	40	ENSAPLT00000013725, ENSAPLT00000013331, ENSAPLT00000014588	ISL1, PTCH1, TTN
GO:0008565	protein transporter activity	molecular_function	0.043086818	3	40	ENSAPLT00000005917, ENSAPLT00000008468, ENSAPLT00000009795	AP1B1, SEC62, IPO11
GO:0043588	skin development	biological_process	0.043086818	3	40	ENSAPLT00000013899, ENSAPLT00000001777, ENSAPLT00000007126	ARRDC3, unknow, SLITRK5
GO:0009897	external side of plasma membrane	cellular_component	0.044010846	6	131	ENSAPLT00000002682, ENSAPLT00000012265, ENSAPLT00000013907, ENSAPLT00000004801, ENSAPLT00000013895, ENSAPLT00000012487	DLK1, IL31RA, ITGA1, CD274, SCUBE1, IL6ST
GO:0007612	learning	biological_process	0.045837418	3	41	ENSAPLT00000004834, ENSAPLT00000005940, ENSAPLT00000004160	SLC24A2, AMPH, GRIN2A
GO:0000281	mitotic cytokinesis	biological_process	0.047536568	2	18	ENSAPLT00000005018, ENSAPLT00000001777	SNX18, unknow
GO:0005516	calmodulin binding	molecular_function	0.048672884	3	42	ENSAPLT00000014474, ENSAPLT00000015325, ENSAPLT00000003170	KCNN2, DAPK1, IQGAP2
