## supplemental TableS9 for "Genomic analyses reveal the origin of domestic ducks and identify different genetic underpinnings of wild ducks"

### Sheet: Sheet1
GO:0006471	protein ADP-ribosylation	14 of 86 in the list	23 of 7682 in the genome	2.18e-20
GO:0006461	protein complex assembly	19 of 86 in the list	100 of 7682 in the genome	1.23e-16
GO:0034622	cellular macromolecular complex assembly	19 of 86 in the list	100 of 7682 in the genome	1.23e-16
GO:0070271	protein complex biogenesis	19 of 86 in the list	100 of 7682 in the genome	1.23e-16
GO:0065003	macromolecular complex assembly	19 of 86 in the list	103 of 7682 in the genome	2.22e-16
GO:0071822	protein complex subunit organization	19 of 86 in the list	105 of 7682 in the genome	3.27e-16
GO:0022607	cellular component assembly	19 of 86 in the list	116 of 7682 in the genome	2.35e-15
GO:0044085	cellular component biogenesis	19 of 86 in the list	144 of 7682 in the genome	1.55e-13
GO:0043933	macromolecular complex subunit organization	19 of 86 in the list	155 of 7682 in the genome	6.29e-13
GO:0006323	DNA packaging	14 of 86 in the list	64 of 7682 in the genome	8.9e-13
GO:0006334	nucleosome assembly	14 of 86 in the list	64 of 7682 in the genome	8.9e-13
GO:0031497	chromatin assembly	14 of 86 in the list	64 of 7682 in the genome	8.9e-13
GO:0034728	nucleosome organization	14 of 86 in the list	64 of 7682 in the genome	8.9e-13
GO:0065004	protein-DNA complex assembly	14 of 86 in the list	64 of 7682 in the genome	8.9e-13
GO:0071824	protein-DNA complex subunit organization	14 of 86 in the list	64 of 7682 in the genome	8.9e-13
GO:0019882	antigen processing and presentation	10 of 86 in the list	22 of 7682 in the genome	1.88e-12
GO:0071103	DNA conformation change	14 of 86 in the list	73 of 7682 in the genome	6.35e-12
GO:1901135	carbohydrate derivative metabolic process	24 of 86 in the list	325 of 7682 in the genome	9.61e-12
GO:0006486	protein glycosylation	14 of 86 in the list	81 of 7682 in the genome	2.91e-11
GO:0009101	glycoprotein biosynthetic process	14 of 86 in the list	81 of 7682 in the genome	2.91e-11
GO:0043413	macromolecule glycosylation	14 of 86 in the list	81 of 7682 in the genome	2.91e-11
GO:0009100	glycoprotein metabolic process	14 of 86 in the list	82 of 7682 in the genome	3.48e-11
GO:0070085	glycosylation	14 of 86 in the list	82 of 7682 in the genome	3.48e-11
GO:0006333	chromatin assembly or disassembly	14 of 86 in the list	85 of 7682 in the genome	5.86e-11
GO:0006325	chromatin organization	14 of 86 in the list	111 of 7682 in the genome	2.57e-09
GO:1901137	carbohydrate derivative biosynthetic process	18 of 86 in the list	221 of 7682 in the genome	4.43e-09
GO:0051276	chromosome organization	14 of 86 in the list	131 of 7682 in the genome	2.51e-08
GO:0016043	cellular component organization	19 of 86 in the list	302 of 7682 in the genome	1.01e-07
GO:0071840	cellular component organization or biogenesis	19 of 86 in the list	330 of 7682 in the genome	4.52e-07
GO:0007156	homophilic cell adhesion via plasma membrane adhesion molecules	10 of 86 in the list	74 of 7682 in the genome	1.3e-06
GO:0098742	cell-cell adhesion via plasma-membrane adhesion molecules	10 of 86 in the list	74 of 7682 in the genome	1.3e-06
GO:0098609	cell-cell adhesion	10 of 86 in the list	77 of 7682 in the genome	1.94e-06
GO:0044723	single-organism carbohydrate metabolic process	14 of 86 in the list	189 of 7682 in the genome	3.18e-06
GO:0006119	oxidative phosphorylation	6 of 86 in the list	17 of 7682 in the genome	3.33e-06
GO:0042773	ATP synthesis coupled electron transport	6 of 86 in the list	17 of 7682 in the genome	3.33e-06
GO:0022904	respiratory electron transport chain	6 of 86 in the list	23 of 7682 in the genome	2.57e-05
GO:0006996	organelle organization	14 of 86 in the list	226 of 7682 in the genome	3.03e-05
GO:0022900	electron transport chain	6 of 86 in the list	26 of 7682 in the genome	5.71e-05
GO:0006955	immune response	10 of 86 in the list	114 of 7682 in the genome	8.61e-05
GO:0002376	immune system process	10 of 86 in the list	115 of 7682 in the genome	9.35e-05
GO:0046034	ATP metabolic process	10 of 86 in the list	122 of 7682 in the genome	0.00016
GO:0045333	cellular respiration	6 of 86 in the list	33 of 7682 in the genome	0.00025
GO:0009126	purine nucleoside monophosphate metabolic process	10 of 86 in the list	131 of 7682 in the genome	0.00031
GO:0009167	purine ribonucleoside monophosphate metabolic process	10 of 86 in the list	131 of 7682 in the genome	0.00031
GO:0009144	purine nucleoside triphosphate metabolic process	10 of 86 in the list	133 of 7682 in the genome	0.00035
GO:0009199	ribonucleoside triphosphate metabolic process	10 of 86 in the list	133 of 7682 in the genome	0.00035
GO:0009205	purine ribonucleoside triphosphate metabolic process	10 of 86 in the list	133 of 7682 in the genome	0.00035
GO:0009141	nucleoside triphosphate metabolic process	10 of 86 in the list	134 of 7682 in the genome	0.00038
GO:0009161	ribonucleoside monophosphate metabolic process	10 of 86 in the list	135 of 7682 in the genome	0.00041
GO:0009123	nucleoside monophosphate metabolic process	10 of 86 in the list	136 of 7682 in the genome	0.00044
GO:0042278	purine nucleoside metabolic process	10 of 86 in the list	143 of 7682 in the genome	0.00069
GO:0046128	purine ribonucleoside metabolic process	10 of 86 in the list	143 of 7682 in the genome	0.00069
GO:0005975	carbohydrate metabolic process	14 of 86 in the list	294 of 7682 in the genome	0.00072
